# Community Detection in a Weighted Directed Hypergraph Representation of Cell-to-cell Communication Networks

**DOI:** 10.1101/2020.11.16.381566

**Authors:** Rui Hou, Michael Small, Alistair R. R. Forrest

## Abstract

Cell-to-cell communication is mainly triggered by ligand-receptor activities. Through ligand-receptor pairs, cells coordinate complex processes such as development, homeostasis, and immune response. In this work, we model the ligand-receptor-mediated cell-to-cell communication network as a weighted directed hypergraph. In this mathematical model, collaborating cell types are considered as a node community while the ligand-receptor pairs connecting them are considered a hyperedge community. We first define the community structures in a weighted directed hypergraph and develop an exact community detection method to identify these communities. We then modify approximate community detection algorithms designed for simple graphs to identify the nodes and hyperedges within each community. Application to synthetic hypergraphs with known community structure confirmed that one of the proposed approximate community identification strategies, named HyperCommunity algorithm, can effectively and precisely detect embedded communities. We then applied this strategy to two organism-wide datasets and identified putative community structures. Notably the method identifies non-overlapping edge-communities mediated by different sets of ligand-receptor pairs, however node-communities can overlap.
