## Supplemental Table 3 for "Community Detection in a Weighted Directed Hypergraph Representation of Cell-to-cell Communication Networks"

### Sheet: README
README
492 human ligand-receptor pairs via cell-surface ligands
1,801 human ligand-receptor pairs via secreted ligands
380 mouse ligand-receptor pairs via cell-surface ligands are inferred through NCBI HomoloGene Database
1,515 mouse ligand-receptor pairs via secreted ligands are inferred through NCBI HomoloGene Database

### Sheet: human PM LR pairs
Ligand gene symbol	Receptor gene symbol
L1CAM	CD9
L1CAM	PTPRZ1
NCAM1	PTPRZ1
CD9	L1CAM
EPHA4	EFNB1
PTPRK	PTPRK
PTPRM	PTPRM
PTPRZ1	L1CAM
PTPRZ1	NCAM1
CADM1	CADM3
CD34	SELP
CD80	CD274
JAM2	F11R
L1CAM	ALCAM
NECTIN3	CADM3
RTN4	RTN4RL1
ADGRE5	CD55
CADM3	CADM1
CADM3	CADM3
CADM3	NECTIN3
CADM3	NECTIN1
CD2	CD48
CRTAM	CADM1
CXADR	CXADR
CXADR	JAML
EPCAM	EPCAM
F11R	JAM2
JAM3	JAM2
MCAM	MCAM
ROBO1	ROBO1
ROBO2	ROBO2
SDC2	PTPRJ
NECTIN3	CADM1
NECTIN3	NECTIN2
NECTIN3	PVR
CADM1	CADM1
ST6GAL1	CD22
BSG	SELE
CD48	CD244
HLA-E	KLRK1
MELTF	PLG
HAVCR1	CD300LB
CD6	ALCAM
ITGB2	THY1
ITGAV	THY1
CD22	PTPRC
PECAM1	CD38
MRC1	PTPRC
DLL1	NOTCH4
DLL3	NOTCH1
DLL3	NOTCH2
DLL3	NOTCH3
DLL3	NOTCH4
EFNA2	EPHA1
EFNA4	EPHA1
EFNA5	EPHA1
EFNB1	EPHA4
EFNB3	EPHB1
EFNB3	EPHB6
JAG2	NOTCH4
CDH1	KLRG1
ALCAM	CD6
BST2	LILRA4
CADM1	CRTAM
CD177	PECAM1
CD1D	LILRB2
CD200	CD200R1
CD274	CD80
CD274	PDCD1
CD47	SIRPG
CD52	SIGLEC10
CD58	CD2
CD80	CD28
CD80	CTLA4
CD96	NECTIN1
CD96	PVR
CEACAM1	CD209
CEACAM1	SELE
CEACAM5	CD1D
CEACAM5	CD8A
CEACAM6	CEACAM8
CEACAM8	CEACAM1
CLEC2A	KLRF2
DSC1	DSG1
DSC2	DSG1
DSC2	DSG2
DSG1	DSC3
DSG2	DSC1
DSG2	DSC3
FCER2	CR2
ICOS	ICOSLG
JAG1	CD46
JAM2	JAM3
KLRB1	CLEC2D
LILRB4	LAIR1
NECTIN2	NECTIN3
PTPRC	CD22
PTPRC	MRC1
SELE	CD44
SIRPA	CD47
SPN	SIGLEC1
TIGIT	NECTIN2
TIGIT	PVR
CD226	NECTIN2
CD226	PVR
CD244	CD48
CD38	PECAM1
ICAM1	SPN
ICAM3	CD209
KLRF1	CLEC2B
NCR3LG1	NCR3
HLA-F	KIR3DL1
HLA-F	KIR3DL2
HLA-F	LILRB1
HLA-F	LILRB2
HLA-B	KIR3DL2
KIR3DS1	HLA-F
CD28	CD86
CLEC2B	KLRF1
NECTIN2	CD226
CD200R1	CD200
CD28	CD80
CD44	SELE
CD47	SIRPA
CLEC2D	KLRB1
DSC1	DSG2
DSC3	DSG1
DSC3	DSG2
NECTIN2	TIGIT
SIGLEC1	SPN
SIRPG	CD47
HLA-B	KIR2DL3
L1CAM	EPHB2
ADAM11	ITGA4
ADAM23	ITGA4
ADAM29	ITGA4
ADAM7	ITGA4
ADAM7	ITGB7
ADGRB1	RTN4R
ADGRB1	RTN4RL1
ADGRB1	RTN4RL2
ALCAM	CHL1
ALCAM	L1CAM
ALCAM	NRP1
ANPEP	SELE
BSG	SLC16A1
BSG	SLC16A7
CADM1	NECTIN3
CD200	CD200R1L
CD48	CD2
CD84	CD84
CNTN1	NOTCH1
CNTN1	NOTCH2
CNTN1	PTPRZ1
CNTN6	NOTCH1
DNAJB11	PRTG
DSC1	DSG3
DSC1	DSG4
DSC2	DSG3
DSC2	DSG4
DSC3	DSG3
DSC3	DSG4
HHLA2	TMIGD2
ICOSLG	CD28
ICOSLG	CTLA4
IGSF11	VSIR
IL1RAPL1	PTPRD
IL1RAPL1	PTPRF
IL1RAPL1	PTPRS
JAML	CXADR
LRFN3	LRFN3
NECTIN2	CD96
NECTIN2	NECTIN2
NECTIN2	PVRIG
NECTIN3	NECTIN3
NLGN4X	NRXN1
NTRK3	PTPRD
NTRK3	PTPRF
NTRK3	PTPRS
PDPN	CLEC1B
RAET1G	KLRK1
RAET1L	KLRK1
RTN4	S1PR2
SELPLG	SIGLEC5
SEMA4A	LILRB2
SEMA6B	PLXNA2
SERTAD1	AR
SLITRK1	PTPRD
SLITRK1	PTPRS
SLITRK2	PTPRD
SLITRK2	PTPRS
SLITRK3	PTPRD
SLITRK3	PTPRS
SLITRK5	PTPRD
SLITRK6	PTPRS
ULBP3	KLRK1
CD34	SELE
LY9	LY9
CLEC4G	LAG3
CEACAM1	HAVCR2
SLAMF6	SLAMF6
HAVCR1	HAVCR1
SLAMF1	SLAMF1
TIMD4	HAVCR1
TNFRSF14	BTLA
NECTIN1	CD96
TNFRSF14	CD160
SEMA4A	PLXNB1
SEMA4A	PLXNB2
CD209	ICAM3
ICOSLG	ICOS
BTLA	TNFRSF14
CD24	SELP
DLL1	NOTCH1
DLL1	NOTCH3
DLL4	NOTCH1
DLL4	NOTCH2
DLL4	NOTCH3
DLL4	NOTCH4
EFNA1	EPHA1
EFNA1	EPHA2
EFNA1	EPHA3
EFNA1	EPHA4
EFNA1	EPHA5
EFNA1	EPHA7
EFNA1	EPHA8
EFNA2	EPHA2
EFNA2	EPHA3
EFNA2	EPHA5
EFNA2	EPHA8
EFNA3	EPHA1
EFNA3	EPHA2
EFNA3	EPHA3
EFNA3	EPHA4
EFNA3	EPHA5
EFNA3	EPHA7
EFNA3	EPHA8
EFNA4	EPHA2
EFNA4	EPHA3
EFNA4	EPHA4
EFNA4	EPHA5
EFNA4	EPHA7
EFNA4	EPHA8
EFNA5	EPHA2
EFNA5	EPHA3
EFNA5	EPHA4
EFNA5	EPHA5
EFNA5	EPHA8
EFNB1	EPHB1
EFNB1	EPHB2
EFNB1	EPHB3
EFNB1	EPHB4
EFNB1	EPHB6
EFNB2	EPHA4
EFNB2	EPHB1
EFNB2	EPHB2
EFNB2	EPHB3
EFNB2	EPHB4
EFNB2	EPHB6
EFNB3	EPHA4
EFNB3	EPHB2
EFNB3	EPHB3
EFNB3	EPHB4
ICAM1	ITGAL
JAG1	NOTCH1
JAG1	NOTCH2
JAG1	NOTCH3
JAG1	NOTCH4
JAG2	NOTCH1
JAG2	NOTCH2
JAG2	NOTCH3
LTB	LTBR
NRG3	ERBB4
SELPLG	SELE
SEMA4A	PLXND1
SEMA4C	PLXNB2
SEMA4D	CD72
SEMA4D	PLXNB1
SEMA4D	PLXNB2
SEMA4G	PLXNB2
SEMA5A	PLXNB3
TNFSF18	TNFRSF18
TNFSF4	TNFRSF4
TNFSF8	TNFRSF8
TNFSF9	TNFRSF9
CD34	SELL
DLL1	NOTCH2
EFNA2	EPHA4
EFNA2	EPHA7
EFNA5	EPHA7
EFNA5	EPHB2
ICAM3	CLEC4M
NCAM1	FGFR1
SELPLG	SELL
SELPLG	SELP
SEMA7A	PLXNC1
ADAM10	EPHA3
ADAM12	ITGA9
ADAM12	ITGB1
ADAM12	SDC4
ADAM15	ITGA5
ADAM15	ITGA9
ADAM15	ITGAV
ADAM15	ITGB1
ADAM15	ITGB3
ADAM17	ITGA5
ADAM17	ITGB1
ADAM17	NOTCH1
ADAM2	ITGA6
ADAM2	ITGA9
ADAM2	ITGB1
ADAM2	ITGB7
ADAM23	ITGA5
ADAM23	ITGB3
ADAM28	ITGA4
ADAM9	ITGA3
ADAM9	ITGA6
ADAM9	ITGAV
ADAM9	ITGB1
ADAM9	ITGB5
AFDN	EPHA7
AFDN	EPHB2
AFDN	EPHB3
AFDN	EPHB6
AFDN	F11R
AFDN	NECTIN1
AFDN	NECTIN2
AFDN	NECTIN3
AFDN	NECTIN4
ARF1	CHRM3
ARF1	INSR
ARF1	PLD2
BTLA	CD79A
BTLA	VTCN1
CD14	ITGA4
CD14	ITGB1
CDH1	EGFR
CDH1	IGF1R
CDH1	ITGAE
CDH1	ITGB7
CDH1	PTPRM
CNTN4	PTPRG
DLK2	NOTCH1
EFNA1	EPHA6
EFNA2	EPHA6
EFNA3	EPHA6
EFNA3	EPHB1
EFNA4	EPHA6
EFNA5	EPHA6
EFNA5	EPHB1
EFNA5	EPHB6
EFNB1	ERBB2
EFNB2	EPHA3
EFNB2	EPHA6
EFNB2	GRM1
EFNB2	GRM5
EFNB2	PECAM1
EFNB2	RHBDL2
EFNB3	RHBDL2
GNAI2	ADCY1
GNAI2	ADORA1
GNAI2	ADRA2A
GNAI2	ADRA2B
GNAI2	AGTR2
GNAI2	C5AR1
GNAI2	CAV1
GNAI2	CCR5
GNAI2	CNR1
GNAI2	CXCR1
GNAI2	CXCR2
GNAI2	EDNRA
GNAI2	EGFR
GNAI2	F2R
GNAI2	FPR1
GNAI2	IGF1R
GNAI2	LHCGR
GNAI2	LPAR3
GNAI2	MTNR1A
GNAI2	MTNR1B
GNAI2	OPRD1
GNAI2	OPRM1
GNAI2	P2RY12
GNAI2	TBXA2R
GNAI2	TSHR
GPC3	CD81
GPC3	IGF1R
HAS2	CD44
HAS2	HMMR
HLA-A	APLP2
HLA-A	ERBB2
HLA-A	KIR3DL1
HLA-A	KIR3DL2
HLA-A	LILRB1
HLA-A	LILRB2
HLA-B	CANX
HLA-B	KIR3DL1
HLA-B	KLRD1
HLA-B	LILRB1
HLA-B	LILRB2
HLA-C	KIR2DL1
HLA-C	KIR2DL3
HLA-C	KIR2DS4
HLA-C	LILRA3
HLA-C	LILRB1
HLA-C	LILRB2
HLA-E	KLRC1
HLA-E	KLRC2
HLA-E	KLRD1
HLA-G	KIR2DL4
HLA-G	KLRC1
HLA-G	KLRD1
HLA-G	LILRB1
HLA-G	LILRB2
HRAS	AGTR1
HRAS	CAV1
HRAS	INSR
ICAM1	IL2RA
ICAM1	ITGAM
ICAM1	ITGAX
ICAM1	ITGB2
ICAM2	ITGAL
ICAM2	ITGAM
ICAM2	ITGB2
ICAM3	ITGAD
ICAM3	ITGAL
ICAM3	ITGB2
ICAM4	ITGA2B
ICAM4	ITGA4
ICAM4	ITGAL
ICAM4	ITGAM
ICAM4	ITGAV
ICAM4	ITGB1
ICAM4	ITGB2
ICAM4	ITGB3
ICAM5	ITGAL
ICAM5	ITGB2
LRPAP1	LDLR
LRPAP1	LRP1
LRPAP1	LRP2
LRPAP1	LRP8
LRPAP1	SORL1
LRPAP1	SORT1
LRPAP1	VLDLR
LTB	CD40
LTB	TNFRSF1A
MADCAM1	CD44
MADCAM1	ITGA4
MADCAM1	ITGB7
NCAM1	GFRA1
NCAM1	ROBO1
NCAM1	ROBO3
NLGN1	NRXN1
NLGN1	NRXN2
NLGN1	NRXN3
NLGN2	NRXN1
NLGN2	NRXN2
NLGN2	NRXN3
NLGN3	NRXN1
NLGN3	NRXN2
NLGN3	NRXN3
OMG	LINGO1
OMG	RTN4R
OMG	RTN4RL1
OMG	TNFRSF1B
PODXL2	SELL
PSEN1	NCSTN
PSEN1	NOTCH1
PSEN1	NOTCH2
PSEN1	NOTCH3
PSEN1	NOTCH4
PTDSS1	JMJD6
PTDSS1	SCARB1
PTGS2	CAV1
PTGS2	PTGDR2
RTN4	CNTNAP1
RTN4	LINGO1
RTN4	RTN4R
RTN4	TNFRSF19
SEMA4B	DCBLD2
SEMA4D	ERBB2
SEMA4D	MET
SEMA5A	MET
SEMA6A	PLXNA2
SEMA6A	PLXNA4
SEMA6D	KDR
SEMA6D	PLXNA1
SEMA6D	TREM2
SEMA6D	TYROBP
SEMA7A	ITGA1
SEMA7A	ITGB1
SHANK1	ADGRL1
SHANK1	SSTR2

### Sheet: human secreted LR pairs
Ligand gene symbol	Receptor gene symbol
NECTIN1	CADM3
ANGPT2	TIE1
COL18A1	PTPRS
CCN2	FGFR2
CCN2	IGF2R
CCN1	SDC4
PDGFC	PDGFRB
TGFB2	ACVR1
THBS1	PTPRJ
THBS1	SDC4
TNC	PTPRZ1
DAG1	LAMA4
SLPI	PLSCR1
SLPI	PLSCR4
FGF10	FGFR1
FGF20	FGFR1
FGF20	FGFR2
FGF20	FGFR3
FGF22	FGFR1
LGALS1	PTPRC
LGALS1	ITGB1
SFTPD	SIRPA
DEFB106A	CCR2
SHH	GAS1
DLK1	NOTCH2
DLK1	NOTCH3
DLK1	NOTCH4
WNT1	FZD1
APELA	APLNR
CD160	TNFRSF14
CD86	CTLA4
CD99	PILRA
CXCL17	GPR35
ENHO	GPR19
EPO	EPHB4
GDF15	GFRAL
GRN	TNFRSF1A
GRN	TNFRSF1B
LEAP2	GHSR
LGALS9	CD44
LGALS9	HAVCR2
NECTIN1	NECTIN3
NPPA	NPR2
PDCD1LG2	PDCD1
PVR	NECTIN3
RLN2	RXFP3
WNT1	ROR2
WNT2	FZD2
WNT2	FZD3
WNT2	FZD4
WNT2B	FZD4
WNT5A	FZD3
WNT7B	FZD4
BAG6	NCR3
CCL18	CCR8
CD86	CD28
GLG1	SELE
GRN	SORT1
MIF	CD74
PVR	CD226
PVR	CD96
PVR	TIGIT
ANGPT1	ITGB1
BMP5	HJV
COL1A2	ITGA11
COL1A2	ITGB1
EBI3	IL6ST
FGF1	CD44
GREM1	KDR
MDK	ITGA4
MDK	ITGA6
MDK	ITGB1
SPON2	ITGAM
SPON2	ITGB2
TNC	ITGAV
ZP3	EGFR
ADM	RAMP3
ADM2	RAMP2
ADM2	RAMP3
ALKAL1	ALK
ALKAL1	LTK
ALKAL2	ALK
ALKAL2	LTK
AMBN	CD63
AMELX	CD63
AMELX	LAMP2
AMELY	CD63
AMELY	LAMP2
ANG	PLXNB2
ANGPTL2	ITGA5
ANGPTL2	ITGB1
ANGPTL2	LILRB2
ANXA2	ROBO4
ANXA2	TLR2
APOB	ENO1
BGN	FGFR3
BMP2	RGMB
BMP4	CFC1
BMP4	RGMB
BMP6	HJV
BMP7	HJV
BMP8A	ACVR2A
BMP8A	ACVR2B
BMP8A	BMPR1A
BMP8A	BMPR2
BMP8A	TGFBR1
BMP8A	TGFBR2
C1QA	CD33
C1QB	CD33
C3	CR2
CCL17	ACKR2
CCL18	CCR3
CCL18	PITPNM3
CCL21	CCR10
CCL22	ACKR2
CCL3L1	ACKR2
CCL4L1	CCR1
CCL4L1	CCR3
CCL4L1	CCR5
CCN4	ITGA5
CCN4	ITGB1
CD59	CD2
CD99	PILRB
CFP	NCR1
CLEC11A	ITGA10
CLEC11A	ITGA11
CLEC11A	ITGB1
COL1A1	GP6
COL1A2	GP6
COMP	CD47
COMP	ITGA5
COMP	ITGB3
CRLF1	CNTFR
CTHRC1	ROR2
CX3CL1	ITGAV
CX3CL1	ITGB3
CXCL12	ITGA4
CXCL12	ITGA5
CXCL12	ITGAV
CXCL12	ITGB3
CXCL14	CXCR4
CYTL1	CCR2
DCN	TLR2
DCN	TLR4
DKK1	LRP4
DKK2	KREMEN1
DKK2	LRP5
DKK4	KREMEN1
DKK4	KREMEN2
DKK4	LRP6
DSPP	ITGB6
ECM1	ITGB4
EDIL3	ITGB3
ENAM	CD63
EPO	CRLF3
FAM3C	LIFR
FAM3D	FPR1
FAM3D	FPR2
FGA	TLR4
FGB	TLR4
FGF1	CSPG4
FGF10	FGFRL1
FGF22	FGFRL1
FGF23	KL
FGF3	FGFRL1
FGF4	FGFRL1
FGF8	FGFRL1
FGG	TLR4
FNDC5	ITGAV
FNDC5	ITGB5
FSTL1	DIP2A
FZD8	CKAP4
GDF1	ACVR1
GDF1	BMPR1A
GDF1	BMPR2
GDF3	TDGF1
GNAS	ADRB2
GPHB5	TSHR
HP	CD163
IFNE	IFNAR1
IFNE	IFNAR2
IFNK	IFNAR1
IFNK	IFNAR2
IFNL4	IFNLR1
IFNL4	IL10RB
IL17C	IL17RA
IL17C	IL17RE
IL32	ITGB3
IL33	IL1RL1
IL34	PTPRZ1
IL36A	IL1RL2
IL36RN	IL1RL2
INHBA	ACVR1C
INHBB	CFC1
INHBB	CFC1B
KMT2E	NCR2
LGALS1	CD69
LGI1	ADAM11
LGI1	ADAM22
LGI1	ADAM23
LGI1	RTN4R
LGI2	ADAM11
LGI2	ADAM22
LGI2	ADAM23
LGI3	ADAM22
LGI3	ADAM23
LGI3	FLOT1
LGI3	STX1A
LGI4	ADAM11
LGI4	ADAM22
LGI4	ADAM23
LRFN5	LRFN5
LRRC4B	PTPRD
LRRC4B	PTPRF
LRRC4B	PTPRS
MDK	NOTCH2
MICA	KLRK1
MICB	KLRK1
MMRN2	CD248
MMRN2	CD93
MMRN2	CLEC14A
MSMP	CCR2
MUC1	SIGLEC9
MYL9	CD69
NECTIN1	NECTIN1
NECTIN1	NECTIN4
NECTIN4	NECTIN4
NELL2	ROBO3
NODAL	CFC1
NODAL	TDGF1
NTN1	MCAM
PCNA	NCR2
PDCD1LG2	RGMB
PF4V1	CXCR3
PLA2G2A	ITGA4
PLA2G2A	ITGA5
PLA2G2A	ITGAV
PLA2G2A	ITGB1
PLA2G2A	ITGB3
POSTN	PTK7
PRG4	TLR2
PRG4	TLR4
PROC	TEK
PROS1	MERTK
PVR	PVRIG
RSPO2	RNF43
RSPO2	ZNRF3
SAA1	CD36
SECTM1	CD7
SERPINF1	PLXDC1
SERPINF1	PLXDC2
SFRP2	FZD5
SFTPD	LAIR1
SIRPB2	CD47
SLIT1	ROBO2
SLIT2	APP
SLIT3	ROBO1
SLIT3	ROBO4
SLURP1	CHRNA7
SOST	LRP4
SOSTDC1	LRP4
SOSTDC1	LRP5
SOSTDC1	LRP6
SPON1	APP
SPON1	LRP8
SPON2	ITGA4
SPON2	ITGA5
SPON2	ITGB1
SPP1	ITGB3
SPP1	ITGB5
SPX	GALR2
SPX	GALR3
TAFA4	FPR1
TCN1	CD320
TFF2	CXCR4
TFF3	ACKR3
TFF3	CXCR4
TGFB1	VASN
TNC	ITGB3
TNFSF12	CD163
TOR2A	ATP5F1B
TSLP	CRLF2
ULBP1	KLRK1
WNT1	FZD10
WNT1	FZD2
WNT1	FZD4
WNT10A	FZD1
WNT10A	FZD5
WNT10A	FZD8
WNT10B	FZD7
WNT11	FZD8
WNT16	FZD2
WNT16	LRP5
WNT2B	FZD7
WNT3A	FZD10
WNT5B	FZD2
WNT5B	FZD8
WNT6	FZD7
WNT7A	FZD1
WNT7B	FZD5
WNT7B	FZD8
WNT8A	FZD4
WNT8A	FZD5
WNT8A	FZD8
WNT9A	FZD10
WNT9A	FZD4
WNT9B	FZD10
WNT9B	FZD4
WNT9B	FZD5
WNT9B	FZD8
YBX1	NOTCH1
ZP3	CHRNA7
AGRN	DAG1
NECTIN4	TIGIT
LAMA2	DAG1
CCL20	ACKR4
C3	NRP1
C4A	NRP1
PGLYRP1	TREM1
CIRBP	TREM1
LGALS3	LAG3
SNCA	LAG3
FGL1	LAG3
HMGB1	HAVCR2
BDNF	NGFR
SLAMF7	SLAMF7
VCAM1	ITGA9
MIF	CXCR2
MIF	CXCR4
IL26	IL20RA
IL26	IL20RB
ADCYAP1	ADCYAP1R1
ADCYAP1	SCTR
ADM	CALCR
ADM	MRGPRX2
ADM2	CALCR
AGRP	MC3R
AGRP	MC4R
AGRP	MC5R
AGT	AGTR1
AGT	AGTR2
ANGPT1	TEK
ANGPT2	TEK
ANGPT4	TEK
ANXA1	FPR1
ANXA1	FPR2
ANXA1	FPR3
APLN	APLNR
APP	CD74
APP	FPR2
AREG	EGFR
BDNF	NTRK2
BDNF	SORT1
BTC	EGFR
BTC	ERBB3
BTC	ERBB4
C3	C3AR1
C5	C5AR1
C5	C5AR2
CALCA	CALCR
CALCB	CALCR
CAMP	FPR2
CCK	CCKAR
CCK	CCKBR
CCL1	CCR8
CCL11	CCR2
CCL11	CCR3
CCL13	ACKR2
CCL13	CCR2
CCL13	CCR3
CCL14	ACKR2
CCL14	CCR1
CCL14	CCR3
CCL15	CCR1
CCL15	CCR3
CCL16	CCR2
CCL16	HRH4
CCL17	CCR4
CCL19	ACKR4
CCL19	CCR7
CCL19	CCRL2
CCL19	CXCR3
CCL2	CCR2
CCL20	CCR6
CCL20	CXCR3
CCL21	ACKR4
CCL21	CCR7
CCL22	CCR4
CCL23	CCR1
CCL24	CCR2
CCL24	CCR3
CCL25	ACKR4
CCL25	CCR9
CCL26	CCR1
CCL26	CCR2
CCL26	CCR3
CCL27	CCR10
CCL28	CCR10
CCL28	CCR3
CCL3	ACKR2
CCL3	CCR1
CCL3	CCR5
CCL4	ACKR2
CCL5	ACKR2
CCL5	CCR1
CCL5	CCR3
CCL5	CCR4
CCL5	CCR5
CCL5	GPR75
CCL7	ACKR2
CCL7	CCR1
CCL7	CCR2
CCL7	CCR3
CCL7	CCR5
CCL8	ACKR2
CCL8	CCR1
CCL8	CCR2
CCL8	CCR3
CCL8	CCR5
CD40LG	CD40
CD70	CD27
CGA	LHCGR
CORT	SSTR1
CORT	SSTR4
CSF1	CSF1R
CSF2	CSF3R
CSF3	CSF3R
CX3CL1	CX3CR1
CXCL1	CXCR1
CXCL1	CXCR2
CXCL10	CXCR3
CXCL11	ACKR3
CXCL11	CXCR3
CXCL12	ACKR3
CXCL12	CXCR3
CXCL12	CXCR4
CXCL13	ACKR4
CXCL13	CXCR5
CXCL16	CXCR6
CXCL2	CXCR2
CXCL3	CXCR2
CXCL5	CXCR1
CXCL5	CXCR2
CXCL6	CXCR1
CXCL6	CXCR2
CXCL8	CXCR1
CXCL8	CXCR2
CXCL9	CXCR3
DLK1	NOTCH1
EDA	EDA2R
EDA	EDAR
EDN2	EDNRA
EGF	EGFR
EPGN	EGFR
EPO	EPOR
EREG	EGFR
EREG	ERBB4
FASLG	FAS
FGF1	FGFR1
FGF1	FGFR2
FGF1	FGFR3
FGF1	FGFR4
FGF2	FGFR1
FGF2	FGFR2
FGF2	FGFR4
FGF23	FGFR1
FGF23	FGFR2
FGF5	FGFR4
FGF6	FGFR2
FGF7	FGFR2
FGF8	FGFR1
FGF8	FGFR2
FGF8	FGFR3
FGF9	FGFR2
FGF9	FGFR3
FLT3LG	FLT3
FSHB	FSHR
GAL	GALR1
GAL	GALR2
GAL	GALR3
GALP	GALR1
GALP	GALR2
GALP	GALR3
GAS6	AXL
GAS6	MERTK
GAS6	TYRO3
GAST	CCKBR
GCG	GLP2R
GH1	GHR
GH1	PRLR
GH2	GHR
GHRH	VIPR1
GHRL	GHSR
GHRL	MLNR
GIP	DPP4
GNRH2	GNRHR
GRP	GRPR
GUCA2A	GUCY2C
GUCA2B	GUCY2C
HBEGF	CD44
HBEGF	EGFR
HBEGF	ERBB4
HCRT	HCRTR1
HCRT	HCRTR2
HEBP1	FPR3
HGF	MET
IAPP	CALCR
IGF2	IGF2R
IGFL2	IGFLR1
IGFL3	IGFLR1
IL13	IL13RA2
IL15	IL15RA
IL34	CSF1R
INSL3	RXFP2
INSL5	RXFP3
INSL5	RXFP4
KISS1	KISS1R
KITLG	KIT
KNG1	BDKRB1
LEP	LEPR
LTA	TNFRSF14
LTA	TNFRSF1A
LTA	TNFRSF1B
MDK	ALK
MST1	MST1R
NGF	NGFR
NGF	NTRK1
NMS	NMUR1
NMS	NMUR2
NMU	NMUR1
NMU	NMUR2
NPB	NPBWR1
NPB	NPBWR2
NPPA	NPR1
NPPB	NPR1
NPPB	NPR2
NPPB	NPR3
NPPC	NPR2
NPPC	NPR3
NPS	NPSR1
NPVF	NPFFR1
NPW	NPBWR1
NPW	NPBWR2
NRG1	ERBB3
NRG1	ERBB4
NRG2	ERBB3
NRG2	ERBB4
NRG4	ERBB4
NTF3	NGFR
NTF3	NTRK3
NTF4	NGFR
NTS	NTSR1
OSTN	NPR3
PDGFA	PDGFRA
PDGFB	PDGFRA
PDGFB	PDGFRB
PDGFC	PDGFRA
PDGFD	PDGFRB
PENK	MRGPRX1
POMC	MC1R
POMC	MC3R
POMC	MC4R
POMC	MC5R
PPBP	CXCR2
PRL	PRLR
PRLH	PRLHR
PROK1	PROKR1
PROK1	PROKR2
PROK2	PROKR1
PROK2	PROKR2
PROS1	AXL
PROS1	TYRO3
PSAP	GPR37
PSAP	GPR37L1
PTH	PTH1R
PTH	PTH2R
PTHLH	PTH1R
PTHLH	PTH2R
PTN	ALK
PTN	PLXNB2
PTN	PTPRS
PYY	NPY1R
PYY	NPY2R
PYY	NPY4R
QRFP	QRFPR
RARRES2	CMKLR1
RARRES2	GPR1
RLN1	RXFP1
RLN1	RXFP2
RLN2	RXFP1
RLN2	RXFP2
RLN3	RXFP1
RLN3	RXFP2
RLN3	RXFP3
RLN3	RXFP4
RSPO1	LGR4
RSPO1	LGR5
RSPO1	LGR6
RSPO2	LGR4
RSPO2	LGR5
RSPO2	LGR6
RSPO3	LGR4
RSPO3	LGR5
RSPO3	LGR6
RSPO4	LGR4
RSPO4	LGR5
RSPO4	LGR6
SAA1	FPR2
SCT	SCTR
SCT	VIPR1
SEMA3E	PLXND1
SPP1	CD44
TGFA	EGFR
TGFB2	TGFBR3
THPO	MPL
TNF	TNFRSF1A
TNF	TNFRSF1B
TNFSF10	TNFRSF10A
TNFSF10	TNFRSF10B
TNFSF10	TNFRSF10D
TNFSF10	TNFRSF11B
TNFSF11	TNFRSF11A
TNFSF11	TNFRSF11B
TNFSF12	TNFRSF12A
TNFSF13	TNFRSF13B
TNFSF13	TNFRSF14
TNFSF13	TNFRSF17
TNFSF13B	TNFRSF13B
TNFSF13B	TNFRSF13C
TNFSF13B	TNFRSF17
TNFSF14	LTBR
TNFSF14	TNFRSF14
TNFSF15	TNFRSF25
UCN	CRHR2
UCN2	CRHR2
UCN3	CRHR2
UTS2	UTS2R
VEGFC	FLT4
VEGFD	FLT4
VIP	VIPR1
WNT1	FZD8
WNT2	FZD9
WNT3	FZD7
WNT3A	FZD2
WNT3A	FZD8
WNT4	FZD6
WNT5A	FZD2
WNT5A	FZD5
WNT5A	FZD6
WNT7A	FZD5
WNT7B	FZD1
WNT7B	FZD10
XCL1	XCR1
XCL2	XCR1
AVP	AVPR1A
CCL11	ACKR2
CCL16	CCR1
CCL16	CCR8
CCL2	ACKR1
CCL2	ACKR2
CCL3	CCR3
CCL4	CCR5
CCL5	ACKR1
CRH	CRHR2
CXCL1	ACKR1
CXCL8	ACKR1
FASLG	TNFRSF6B
FGF10	FGFR2
FGF19	FGFR1
FGF19	FGFR4
FGF2	FGFR3
FGF3	FGFR2
FGF4	FGFR3
FGF5	FGFR1
FGF5	FGFR2
FGF5	FGFR3
FGF7	FGFR3
HGF	CD44
IGF1	IGF1R
IGF2	IGF1R
IGFL1	IGFLR1
INHBC	ACVR2A
INHBC	ACVR2B
INS	INSR
LTA	LTBR
MDK	LRP1
MDK	PTPRZ1
NPPA	NPR3
NTF3	NTRK1
NTF3	NTRK2
NTF4	NTRK2
PDGFB	LRP1
PF4	CXCR3
PGF	FLT1
PGF	NRP1
PGF	NRP2
PODXL	SELL
PPBP	CXCR1
PTN	PTPRZ1
SCGB3A1	MARCO
SEMA3A	NRP1
SEMA3C	NRP2
SEMA3F	NRP2
TGFB1	TGFBR3
TGFB3	TGFBR3
TNFSF10	TNFRSF10C
TNFSF13	FAS
TNFSF13	TNFRSF1A
TNFSF14	TNFRSF6B
TNFSF15	TNFRSF6B
UTS2B	UTS2R
VEGFA	FLT1
VEGFA	KDR
VEGFA	NRP1
VEGFA	NRP2
VEGFB	FLT1
VEGFB	NRP1
VEGFC	KDR
VEGFD	KDR
WNT1	RYK
WNT3A	FZD1
WNT3A	RYK
WNT5A	FZD1
WNT5A	ROR1
A2M	LRP1
AANAT	MTNR1A
AANAT	MTNR1B
ACE	BDKRB2
ADCYAP1	VIPR1
ADCYAP1	VIPR2
ADIPOQ	ADIPOR1
ADIPOQ	ADIPOR2
ADM	CALCRL
ADM	RAMP2
ADM2	CALCRL
ADM2	RAMP1
AGRN	ATP1A3
AGRN	LRP4
AGRN	MUSK
AGRP	SDC3
AGT	LRP2
AGT	MAS1
AHSG	INSR
ALB	LRP2
AMELX	LAMP1
AMELY	LAMP1
AMH	ACVR1
AMH	AMHR2
AMH	EGFR
ANGPT1	ITGA5
ANGPT1	TIE1
ANGPTL1	TEK
ANGPTL3	ITGA5
ANGPTL3	ITGAV
ANGPTL3	ITGB3
ANOS1	FGFR1
ANOS1	SDC2
ANXA1	DYSF
ANXA1	EGFR
APOB	LDLR
APOB	LRP2
APOB	LSR
APOB	OLR1
APOD	LEPR
APOE	LDLR
APOE	LRP1
APOE	LRP2
APOE	LRP5
APOE	LRP8
APOE	SCARB1
APOE	SORL1
APOE	VLDLR
APP	CAV1
APP	GPC1
APP	LRP1
APP	NCSTN
APP	TNFRSF21
AREG	ERBB3
ARTN	GFRA1
ARTN	GFRA3
ARTN	RET
ASIP	ATRN
ASIP	F11R
ASIP	MC1R
ASIP	MC2R
ASIP	MC3R
ASIP	MC4R
ASIP	MC5R
AVP	AVPR1B
AVP	AVPR2
AVP	OXTR
AZGP1	ITGAV
B2M	CD1A
B2M	CD1B
B2M	HLA-F
B2M	LILRB1
BGN	TLR2
BGN	TLR4
BMP10	ACVR2A
BMP10	ACVRL1
BMP10	BMPR1A
BMP10	BMPR1B
BMP10	BMPR2
BMP10	ENG
BMP15	ACVR2A
BMP15	BMPR1A
BMP15	BMPR1B
BMP15	BMPR2
BMP2	ACVR2A
BMP2	ACVR2B
BMP2	BMPR1A
BMP2	BMPR1B
BMP2	BMPR2
BMP2	ENG
BMP2	HJV
BMP3	ACVR2B
BMP4	BMPR1A
BMP4	BMPR1B
BMP4	BMPR2
BMP6	ACVR1
BMP6	ACVR2A
BMP6	BMPR1A
BMP6	BMPR1B
BMP6	BMPR2
BMP7	ACVR1
BMP7	ACVR2A
BMP7	ACVR2B
BMP7	BMPR1A
BMP7	BMPR1B
BMP7	BMPR2
BMP7	ENG
BTC	ERBB2
C1QA	CD93
C1QA	CSPG4
C1QB	LRP1
C1QTNF1	AVPR2
C3	C5AR2
C3	CD19
C3	CD46
C3	CR1
C3	ITGAM
C3	ITGAX
C3	ITGB2
C3	LRP1
C4A	C3AR1
C4A	C5AR2
C4A	CR1
C4B	CD46
C4B	CR1
C4BPA	BMPR2
C4BPA	CD40
C4BPA	LRP1
CALCA	CALCRL
CALCA	RAMP1
CALCA	RAMP2
CALCB	CALCRL
CALCB	RAMP1
CALR	ITGA3
CALR	ITGAV
CALR	LRP1
CALR	MTNR1A
CALR	SCARF1
CALR	TSHR
CCL11	ACKR4
CCL11	CCR5
CCL11	CXCR3
CCL13	ACKR4
CCL13	CCR5
CCL13	CXCR3
CCL14	CCR5
CCL16	CCR5
CCL17	ACKR1
CCL17	CCR8
CCL19	ACKR2
CCL19	CCR10
CCL2	ACKR4
CCL2	CCR1
CCL2	CCR10
CCL2	CCR3
CCL2	CCR4
CCL2	CCR5
CCL21	ACKR2
CCL21	CXCR3
CCL25	ACKR2
CCL25	CCR10
CCL27	ACKR2
CCL28	ACKR2
CCL3	CCR4
CCL3L1	CCR1
CCL3L1	CCR3
CCL3L1	CCR5
CCL3L3	ACKR2
CCL3L3	CCR5
CCL4	CCR1
CCL4	CCR3
CCL4	CCR8
CCL5	CXCR3
CCL5	SDC1
CCL5	SDC4
CCL7	ACKR1
CCL7	ACKR4
CCL7	CCR10
CCL7	CXCR3
CCL8	ACKR1
CCL8	ACKR4
CCN1	ITGA5
CCN1	ITGAM
CCN1	ITGAV
CCN1	ITGB2
CCN1	ITGB3
CCN1	ITGB5
CCN2	ITGA5
CCN2	ITGAM
CCN2	ITGB2
CCN2	LRP1
CCN2	LRP6
CCN2	NTRK1
CCN3	NOTCH1
CD55	ADGRE5
CD5L	CD5
CEL	CXCR4
CFH	ITGAM
CFH	SELL
CGB3	LHCGR
CGN	F11R
CHAD	ITGA2
CHAD	ITGB1
CLCF1	CNTFR
CLCF1	CRLF1
CLCF1	IL6ST
CLCF1	LIFR
CNTF	CNTFR
CNTF	IL6R
CNTF	IL6ST
CNTF	LIFR
CNTN2	CNTN1
CNTN2	CNTNAP2
CNTN2	NRCAM
COL11A1	DDR1
COL14A1	CD44
COL18A1	GPC1
COL18A1	GPC4
COL18A1	ITGA5
COL18A1	ITGB1
COL18A1	KDR
COL1A1	CD36
COL1A1	CD44
COL1A1	CD93
COL1A1	DDR1
COL1A1	DDR2
COL1A1	ITGA11
COL1A1	ITGA2
COL1A1	ITGA5
COL1A1	ITGB1
COL1A2	CD44
COL1A2	CD93
COL1A2	ITGA2
COL1A2	ITGB3
COL2A1	DDR1
COL2A1	ITGA10
COL2A1	ITGA2
COL2A1	ITGB1
COL2A1	MAG
COL2A1	TNFRSF10A
COL3A1	DDR1
COL3A1	DDR2
COL3A1	MAG
COL4A1	CD93
COL4A1	ITGA1
COL4A1	ITGAV
COL4A1	ITGB1
COL4A1	ITGB8
COL4A2	CD93
COL4A3	CD47
COL4A3	CD93
COL4A3	ITGAV
COL4A5	CD93
COL4A6	CD93
COL5A1	SDC3
COL5A2	DDR1
COL5A3	SDC3
COL8A1	ITGA1
COL8A1	ITGA2
COL9A1	MAG
COL9A2	MAG
COL9A3	MAG
COLQ	MUSK
CORT	GHSR
CORT	MRGPRX2
CORT	SSTR2
CORT	SSTR3
CORT	SSTR5
CP	SLC40A1
CPAMD8	SCTR
CRH	CRHR1
CRP	OLR1
CSF2	CSF2RA
CSF2	CSF2RB
CSF2	IL3RA
CSF2	SDC2
CSH1	PRLR
CTF1	IL6ST
CTF1	LIFR
CTHRC1	FZD3
CTHRC1	FZD5
CTHRC1	FZD6
CXCL10	CCR3
CXCL10	SDC4
CXCL11	CCR3
CXCL12	CD4
CXCL12	ITGB1
CXCL13	CCR10
CXCL13	CXCR3
CXCL2	CXCR1
CXCL2	XCR1
CXCL3	CXCR1
CXCL5	ACKR1
CXCL8	SDC1
CXCL8	SDC2
CXCL9	CCR3
DCN	EGFR
DCN	ERBB4
DCN	MET
DEFB1	CCR6
DEFB103A	CCR6
DEFB103B	CCR2
DEFB103B	CCR6
DEFB4A	CCR6
DEFB4A	TLR4
DEFB4B	CCR6
DHH	BOC
DHH	CDON
DHH	HHIP
DHH	PTCH1
DHH	PTCH2
DKK1	KREMEN1
DKK1	KREMEN2
DKK1	LRP5
DKK1	LRP6
DKK2	KREMEN2
DKK2	LRP6
EBI3	IL27RA
EDN1	EDNRA
EDN1	EDNRB
EDN1	KEL
EDN2	EDNRB
EDN2	KEL
EDN3	EDNRA
EDN3	EDNRB
EDN3	KEL
EFEMP1	EGFR
EGF	ERBB2
EGF	ERBB3
EGF	ERBB4
F10	F3
F11	GP1BA
F12	GP1BA
F13A1	ITGA4
F13A1	ITGA9
F13A1	ITGB1
F2	F2R
F2	F2RL1
F2	F2RL2
F2	F2RL3
F2	GP1BA
F2	GP9
F2	ITGA2B
F2	THBD
F7	F3
F8	ASGR2
F8	LDLR
F8	LRP1
F9	LRP1
FAT4	DCHS1
FBLN1	ITGB1
FBN1	ITGA5
FBN1	ITGAV
FBN1	ITGB1
FBN1	ITGB3
FCN2	LRP1
FGA	ITGA2B
FGA	ITGA5
FGA	ITGAM
FGA	ITGAV
FGA	ITGAX
FGA	ITGB1
FGA	ITGB2
FGA	ITGB3
FGB	ITGA2B
FGB	ITGA5
FGB	ITGAM
FGB	ITGAV
FGB	ITGB1
FGB	ITGB2
FGF1	NRP1
FGF13	SCN5A
FGF13	SCN8A
FGF16	FGFR2
FGF16	FGFR3
FGF16	FGFR4
FGF17	FGFR1
FGF17	FGFR2
FGF17	FGFR3
FGF17	FGFR4
FGF18	FGFR1
FGF18	FGFR2
FGF18	FGFR3
FGF18	FGFR4
FGF19	FGFR2
FGF19	FGFR3
FGF19	KLB
FGF2	CD44
FGF2	FGFRL1
FGF2	GPC4
FGF2	NRP1
FGF2	SDC1
FGF2	SDC2
FGF2	SDC3
FGF2	SDC4
FGF20	FGFR4
FGF21	FGFR4
FGF22	FGFR2
FGF23	FGFR3
FGF23	FGFR4
FGF3	FGFR1
FGF3	FGFR3
FGF3	FGFR4
FGF4	FGFR1
FGF4	FGFR2
FGF4	FGFR4
FGF4	NRP1
FGF6	FGFR1
FGF6	FGFR3
FGF6	FGFR4
FGF7	FGFR1
FGF7	NRP1
FGF8	FGFR4
FGF9	FGFR1
FGF9	FGFR4
FGG	ITGA2B
FGG	ITGA5
FGG	ITGAV
FGG	ITGB1
FGG	ITGB2
FGL1	EGFR
FN1	CD44
FN1	COL13A1
FN1	ITGA2
FN1	ITGA2B
FN1	ITGA4
FN1	ITGA5
FN1	ITGA8
FN1	ITGA9
FN1	ITGAV
FN1	ITGB1
FN1	ITGB3
FN1	ITGB6
FN1	ITGB7
FN1	ITGB8
FN1	MAG
FN1	NT5E
FN1	PLAUR
FN1	SDC2
FN1	TNFRSF11B
FN1	TSHR
GAL	GPR151
GCG	GCGR
GCG	GLP1R
GDF11	ACVR1B
GDF11	ACVR2A
GDF11	ACVR2B
GDF2	ACVR1
GDF2	ACVR2A
GDF2	ACVR2B
GDF2	ACVRL1
GDF2	BMPR2
GDF2	ENG
GDF5	ACVR1
GDF5	ACVR2A
GDF5	ACVR2B
GDF5	BMPR1A
GDF5	BMPR1B
GDF5	BMPR2
GDF5	ROR2
GDF6	BMPR1A
GDF6	BMPR1B
GDF6	BMPR2
GDF7	ACVR2A
GDF7	BMPR1A
GDF7	BMPR2
GDF9	ACVR2A
GDF9	BMPR1A
GDF9	BMPR1B
GDF9	BMPR2
GDF9	TGFBR1
GDNF	GFRA1
GDNF	GFRA2
GDNF	RET
GHRH	GHRHR
GHRL	GPR39
GIP	GIPR
GNAS	AVPR2
GNAS	CRHR1
GNAS	GCGR
GNAS	LHCGR
GNAS	PTGDR
GNAS	TSHR
GNAS	VIPR1
GNRH1	GNRHR
GPHA2	TSHR
GPI	AMFR
GRP	BRS3
GRP	NMBR
GUCA2B	GUCY2D
GZMB	CHRM3
GZMB	IGF2R
HBEGF	CD82
HBEGF	CD9
HBEGF	ERBB2
HCRT	NPFFR2
HGF	SDC1
HGF	SDC2
HGF	ST14
HMGB1	SDC1
HMGB1	THBD
HP	ITGAM
HP	ITGB2
HRG	FCGR1A
HSP90AA1	CFTR
HSP90AA1	EGFR
HSP90AA1	FGFR3
HSPG2	COL13A1
HSPG2	ITGA2
HSPG2	ITGB1
HSPG2	PTPRS
IAPP	RAMP1
IAPP	RAMP2
IFNA1	IFNAR1
IFNA1	IFNAR2
IFNA10	IFNAR1
IFNA10	IFNAR2
IFNA13	IFNAR1
IFNA13	IFNAR2
IFNA14	IFNAR1
IFNA14	IFNAR2
IFNA16	IFNAR1
IFNA16	IFNAR2
IFNA17	IFNAR1
IFNA17	IFNAR2
IFNA2	IFNAR1
IFNA2	IFNAR2
IFNA21	IFNAR1
IFNA21	IFNAR2
IFNA4	IFNAR1
IFNA4	IFNAR2
IFNA5	IFNAR1
IFNA5	IFNAR2
IFNA6	IFNAR1
IFNA6	IFNAR2
IFNA7	IFNAR1
IFNA7	IFNAR2
IFNA8	IFNAR1
IFNA8	IFNAR2
IFNB1	IFNAR1
IFNB1	IFNAR2
IFNG	IFNGR1
IFNG	IFNGR2
IFNL1	IFNLR1
IFNL1	IL10RB
IFNL2	IFNLR1
IFNL2	IL10RB
IFNL3	IFNLR1
IFNL3	IL10RB
IFNW1	IFNAR1
IFNW1	IFNAR2
IGF2	INSR
IGFBP4	FZD8
IGFBP4	LRP6
IHH	BOC
IHH	CDON
IHH	HHIP
IHH	PTCH1
IHH	PTCH2
IL10	IL10RA
IL10	IL10RB
IL11	IL11RA
IL11	IL6ST
IL12A	IL12RB1
IL12A	IL12RB2
IL12B	IL12RB1
IL12B	IL12RB2
IL12B	IL23R
IL13	IL13RA1
IL13	IL2RG
IL13	IL4R
IL15	IL2RA
IL15	IL2RB
IL15	IL2RG
IL16	CD4
IL16	GRIN2D
IL16	KCNJ10
IL16	KCNJ15
IL17A	IL17RA
IL17A	IL17RC
IL17B	IL17RB
IL17F	IL17RA
IL18	IL18R1
IL18	IL18RAP
IL18	IL1RAPL1
IL19	IL20RA
IL19	IL20RB
IL1A	IL1R1
IL1A	IL1R2
IL1A	IL1RAP
IL1B	IL1R1
IL1B	IL1R2
IL1B	IL1RAP
IL1F10	IL1R1
IL1RN	IL1R1
IL1RN	IL1R2
IL2	CD53
IL2	IL2RA
IL2	IL2RB
IL2	IL2RG
IL20	IL20RA
IL20	IL20RB
IL20	IL22RA1
IL21	IL21R
IL21	IL2RG
IL22	IL10RA
IL22	IL10RB
IL22	IL22RA1
IL22	IL22RA2
IL23A	IL12RB1
IL23A	IL23R
IL24	IL20RA
IL24	IL20RB
IL24	IL22RA1
IL25	IL17RB
IL27	IL27RA
IL3	CSF2RB
IL3	IL3RA
IL31	IL31RA
IL31	OSMR
IL4	CD53
IL4	IL13RA1
IL4	IL13RA2
IL4	IL2RG
IL4	IL4R
IL5	CSF2RB
IL5	IL5RA
IL6	IL6R
IL6	IL6ST
IL7	IL2RG
IL7	IL7R
IL9	IL2RG
IL9	IL9R
INHA	ACVR2A
INHA	TGFBR3
INHBA	ACVR1
INHBA	ACVR1B
INHBA	ACVR2A
INHBA	ACVR2B
INHBA	BAMBI
INHBA	ENG
INHBA	TGFBR3
INHBB	ACVR1
INHBB	ACVR1B
INHBB	ACVR1C
INHBB	ACVR2A
INHBB	ACVR2B
INS	IGF1R
INS	LRP2
KISS1	MMP24
KNG1	BDKRB2
KNG1	GP1BA
KNG1	GPR135
KNG1	ITGB2
KNG1	PLAUR
KNG1	RXFP4
L1CAM	CNTN1
L1CAM	EGFR
L1CAM	ERBB2
L1CAM	ERBB3
L1CAM	ITGA5
L1CAM	ITGAV
LACRT	SDC1
LAMA1	ITGA1
LAMA1	ITGA2
LAMA1	ITGA7
LAMA1	ITGB1
LAMA1	ITGB8
LAMA1	RPSA
LAMA2	ITGA7
LAMA2	ITGB1
LAMA2	RPSA
LAMA3	SDC2
LAMA5	BCAM
LAMB1	ITGA6
LAMB1	ITGB1
LAMB2	RPSA
LAMC2	ITGA3
LAMC2	ITGA6
LAMC2	ITGB1
LAMC2	ITGB4
LCN1	LMBR1L
LCN2	LRP2
LEFTY2	ACVR2B
LGALS3BP	ITGB1
LHB	LHCGR
LIF	IL6ST
LIF	LIFR
LIN7C	HTR2C
LIPC	LRP1
LIPH	LPAR1
LIPH	LPAR2
LIPH	LPAR4
LPA	LRP2
LPL	GPIHBP1
LPL	LRP1
LPL	LRP2
LPL	SDC1
LPL	VLDLR
LTBP1	ITGB5
LTBP3	ITGB5
LTF	LRP1
LTF	LRP11
LY86	CD180
MATN1	ITGA1
MATN1	ITGB1
MBL2	CD93
MDK	SDC1
MDK	SDC3
MDK	SDC4
MDK	TSPAN1
MEPE	PHEX
MFGE8	ITGAV
MFGE8	ITGB3
MFGE8	PDGFRB
MFNG	NOTCH1
MFNG	NOTCH2
MIA	CDH7
MLN	MLNR
MMP1	ITGA2
MMP12	PLAUR
MMP13	LRP1
MMP2	SDC2
MMP7	CD151
MMP7	CD44
MMP7	ERBB4
MMP9	CD44
MMP9	EPHB2
MMP9	LRP1
MSTN	ACVR2B
MUC2	AGR2
MUC7	SELL
MYOC	FZD1
MYOC	FZD10
MYOC	FZD3
MYOC	FZD4
MYOC	FZD7
NAMPT	INSR
NDP	FZD4
NDP	LGR4
NGF	SORCS3
NGF	SORT1
NID1	COL13A1
NID1	ITGAV
NID1	ITGB3
NID1	PTPRF
NID2	COL13A1
NMB	BRS3
NMB	GRPR
NMB	NMBR
NODAL	ACVR1B
NODAL	ACVR1C
NODAL	ACVR2A
NODAL	ACVR2B
NPFF	NPFFR1
NPFF	NPFFR2
NPNT	ITGA8
NPNT	ITGB1
NPVF	NPFFR2
NPY	FAP
NPY	NPFFR2
NPY	NPY1R
NPY	NPY2R
NPY	NPY4R
NPY	NPY5R
NPY	PRLHR
NRG1	ERBB2
NRTN	GFRA1
NRTN	GFRA2
NRTN	RET
NTF4	BEX3
NTF4	NTRK1
NTN1	ADORA2B
NTN1	DCC
NTN1	NEO1
NTN1	UNC5A
NTN1	UNC5B
NTN1	UNC5C
NTN1	UNC5D
NTN3	CDON
NTN3	NEO1
NTN4	DCC
NTN4	UNC5A
NTNG1	LRRC4C
NTNG2	LRRC4
NTS	NTSR2
NTS	SORT1
NXPH1	NRXN1
NXPH1	NRXN2
NXPH1	NRXN3
NXPH2	NRXN1
NXPH3	NRXN1
NXPH3	NRXN2
NXPH3	NRXN3
ORM1	CCR5
OSM	IL6ST
OSM	LIFR
OSM	OSMR
OXT	AVPR1A
OXT	AVPR1B
OXT	AVPR2
OXT	OXTR
PCSK9	VLDLR
PDGFB	ART1
PDYN	OPRD1
PDYN	OPRK1
PDYN	OPRM1
PENK	OGFR
PENK	OPRD1
PENK	OPRM1
PF4	FGFR2
PF4	LDLR
PF4	PROCR
PF4	SDC2
PF4	THBD
PIP	CD4
PLA2G10	PLA2R1
PLAT	LRP1
PLAU	IGF2R
PLAU	LRP1
PLAU	LRP2
PLAU	PLAUR
PLAU	ST14
PLG	F2R
PLG	F2RL1
PLG	F3
PLG	ITGA9
PLG	ITGB1
PLG	PLGRKT
PLTP	ABCA1
PMCH	MCHR1
PMCH	MCHR2
PNOC	OPRL1
POMC	MC2R
POMC	OPRD1
POMC	OPRK1
POMC	OPRM1
PPY	NPY4R
PPY	NPY5R
PRND	RPSA
PROC	PROCR
PROC	THBD
PSAP	CD1B
PSAP	LRP1
PSPN	GFRA1
PSPN	GFRA4
PSPN	RET
PTH2	PTH1R
PTH2	PTH2R
PTMA	VIPR1
PTN	PTPRB
PTN	SDC3
PYY	FAP
PYY	NPY5R
QRFP	P2RY14
RAET1E	KLRK1
RARRES2	CCRL2
RBP3	NOTCH1
RBP4	STRA6
RELN	ITGA3
RELN	ITGB1
RELN	LRP8
RELN	VLDLR
REN	ATP6AP2
RGMA	NEO1
RGMB	NEO1
RNASE2	TLR2
RPH3A	NRXN1
RPS19	C5AR1
RSPO1	LRP6
RSPO1	ZNRF3
RSPO3	FZD8
RSPO3	LRP6
RSPO3	SDC4
S100A8	TLR4
S100A9	TLR4
SCGB1A1	LRP2
SCGB3A2	MARCO
SCT	VIPR2
SEMA3A	NRP2
SEMA3A	PLXNA1
SEMA3A	PLXNA2
SEMA3A	PLXNA4
SEMA3B	NRP1
SEMA3B	NRP2
SEMA3C	NRP1
SEMA3C	PLXND1
SEMA3D	NRP1
SEMA3F	NRP1
SEMA3F	PLXNA3
SEMA3G	NRP2
SERPINA1	LRP1
SERPINC1	LRP1
SERPINC1	SDC2
SERPINE1	LRP1
SERPINE1	LRP2
SERPINE2	LRP1
SERPING1	LRP1
SERPING1	SELE
SERPING1	SELP
SFRP1	FZD2
SFRP1	FZD6
SFTPA1	TLR2
SFTPA2	CD93
SHH	BOC
SHH	CDON
SHH	GPC5
SHH	HHIP
SHH	LRP2
SHH	PTCH1
SHH	PTCH2
SHH	SMO
SLIT1	GPC1
SLIT1	ROBO1
SLIT1	SDC1
SLIT2	GPC1
SLIT2	ROBO1
SLIT2	ROBO2
SLIT2	ROBO4
SLIT2	SDC1
SLIT3	ROBO2
SOST	LRP5
SOST	LRP6
SPINK1	EGFR
SPP1	ITGA4
SPP1	ITGA9
SPP1	ITGAV
SPP1	ITGB1
SST	SSTR1
SST	SSTR2
SST	SSTR3
SST	SSTR4
SST	SSTR5
TAC1	TACR1
TAC1	TACR2
TAC1	TACR3
TAC3	TACR1
TAC3	TACR2
TAC3	TACR3
TAC4	TACR1
TAC4	TACR2
TAC4	TACR3
TCTN1	TMEM67
TDGF1	ACVR1B
TDGF1	ACVR2A
TF	TFR2
TF	TFRC
TFPI	LRP1
TFPI	VLDLR
TG	ASGR1
TG	LRP2
TGFA	ERBB2
TGFA	ERBB4
TGFB1	ACVRL1
TGFB1	ENG
TGFB1	ITGAV
TGFB1	ITGB6
TGFB1	ITGB8
TGFB1	SDC2
TGFB1	TGFBR1
TGFB1	TGFBR2
TGFB2	ENG
TGFB2	TGFBR1
TGFB2	TGFBR2
TGFB3	ACVRL1
TGFB3	ENG
TGFB3	TGFBR1
TGFB3	TGFBR2
TGM2	ADGRG1
TGM2	ITGB1
TGM2	ITGB3
TGM2	SDC4
THBS1	CD36
THBS1	CD47
THBS1	ITGA2B
THBS1	ITGA3
THBS1	ITGA4
THBS1	ITGA6
THBS1	ITGB1
THBS1	ITGB3
THBS1	LRP1
THBS1	SDC1
THBS1	TNFRSF11B
THBS2	CD47
THBS2	ITGA4
THBS2	ITGA6
THBS2	ITGB1
THBS2	NOTCH3
TIMP1	CD63
TIMP2	ITGA3
TIMP2	ITGB1
TIMP3	AGTR2
TIMP3	KDR
TNC	CNTN1
TNC	EGFR
TNC	ITGA7
TNC	ITGB1
TNC	PTPRB
TNF	TNFRSF21
TNFSF13	SDC2
TNFSF13	TNFRSF11B
TRH	TRHR
TSHB	TSHR
TSLP	IL7R
UCN	CRHR1
UCN2	CRHR1
UCN2	IL10RB
UCN3	CRHR1
UCN3	IL10RB
ULBP2	KLRK1
VASP	CXCR2
VCAM1	ITGA4
VCAM1	ITGAD
VCAM1	ITGB1
VCAM1	ITGB2
VCAM1	ITGB7
VCAN	CD44
VCAN	EGFR
VCAN	ITGB1
VCAN	SELP
VCAN	TLR2
VEGFA	GPC1
VEGFC	NRP2
VEGFC	VIPR2
VEGFD	ITGA9
VEGFD	NRP2
VIM	CD44
VIP	ADCYAP1R1
VIP	SCTR
VIP	VIPR2
VTN	ITGA5
VTN	ITGA8
VTN	ITGAV
VTN	ITGB3
VTN	ITGB6
VTN	ITGB8
VTN	PLAUR
VTN	PVR
VTN	TNFRSF11B
VWF	GP1BA
VWF	ITGA2B
VWF	TNFRSF11B
WNT1	FZD3
WNT1	FZD9
WNT1	LRP6
WNT11	FZD7
WNT2	FZD1
WNT2	FZD5
WNT2	FZD7
WNT2	FZD8
WNT3	FZD1
WNT3	FZD8
WNT3	LRP6
WNT3	RYK
WNT3A	APCDD1
WNT3A	FZD5
WNT3A	FZD6
WNT3A	FZD7
WNT3A	LRP1
WNT3A	LRP6
WNT4	FZD2
WNT5A	FZD4
WNT5A	FZD7
WNT5A	FZD8
WNT5A	LRP5
WNT5A	MCAM
WNT5A	ROR2
WNT5A	RYK
WNT7A	FZD10
WNT7A	FZD9
WNT7B	LRP5
ZG16B	CXCR4
ZG16B	TLR2
ZG16B	TLR4
ZG16B	TLR5
ZG16B	TLR6
ZP3	MERTK

### Sheet: mouse PM LR pairs
Ligand gene symbol	Receptor gene symbol
Icam1	Il2ra
Icam1	Itgam
Icam1	Itgal
Icam1	Itgb2
Icam1	Spn
Icam1	Itgax
Jag1	Notch3
Jag1	Notch4
Jag1	Cd46
Jag1	Notch2
Jag1	Notch1
Sele	Cd44
Cd14	Itgb1
Cd14	Itga4
Cd44	Sele
Icam2	Itgam
Icam2	Itgal
Icam2	Itgb2
Adam10	Epha3
Tnfsf8	Tnfrsf8
Cxadr	Cxadr
Efna2	Epha1
Efna2	Epha2
Efna2	Epha4
Efna2	Epha7
Efna2	Epha3
Efna2	Epha8
Efna2	Epha5
Efna2	Epha6
Efnb3	Epha4
Efnb3	Ephb1
Efnb3	Ephb3
Efnb3	Ephb4
Efnb3	Ephb6
Efnb3	Ephb2
Efnb3	Rhbdl2
Adam2	Itga9
Adam2	Itga6
Adam2	Itgb7
Adam2	Itgb1
Alcam	Nrp1
Alcam	Cd6
Alcam	L1cam
Alcam	Chl1
Bsg	Sele
Bsg	Slc16a1
Bsg	Slc16a7
Cd2	Cd48
Cd34	Sele
Cd34	Sell
Cd34	Selp
Cd38	Pecam1
Cd47	Sirpa
Cd48	Cd2
Cd48	Cd244
Dsc3	Dsg1a
Dsc3	Dsg2
Dsc3	Dsg3
Dsc3	Dsg4
Dsg1a	Dsc3
Dsg2	Dsc3
Dsg2	Dsc1
Efna5	Epha1
Efna5	Epha2
Efna5	Epha4
Efna5	Epha7
Efna5	Ephb1
Efna5	Ephb6
Efna5	Epha3
Efna5	Epha8
Efna5	Ephb2
Efna5	Epha5
Efna5	Epha6
Fcer2a	Cr2
Jag2	Notch3
Jag2	Notch4
Jag2	Notch2
Jag2	Notch1
Ltb	Tnfrsf1a
Ltb	Cd40
Ltb	Ltbr
Ly9	Ly9
Epcam	Epcam
Ptprc	Cd22
Ptprc	Mrc1
Ptprz1	L1cam
Ptprz1	Ncam1
Robo1	Robo1
Sdc2	Ptprj
Selplg	Sele
Selplg	Sell
Selplg	Selp
St6gal1	Cd22
Adam17	Itga5
Adam17	Itgb1
Adam17	Notch1
Icam5	Itgal
Icam5	Itgb2
Tnfsf4	Tnfrsf4
Sema7a	Plxnc1
Sema7a	Itgb1
Sema7a	Itga1
Adam23	Itga5
Adam23	Itga4
Adam23	Itgb3
Adam15	Itga9
Adam15	Itga5
Adam15	Itgav
Adam15	Itgb1
Adam15	Itgb3
Adam7	Itgb7
Adam7	Itga4
Tnfrsf14	Cd160
Tnfrsf14	Btla
Sema5a	Met
Sema5a	Plxnb3
Efnb2	Grm1
Efnb2	Epha4
Efnb2	Ephb1
Efnb2	Ephb3
Efnb2	Ephb4
Efnb2	Ephb6
Efnb2	Epha3
Efnb2	Grm5
Efnb2	Ephb2
Efnb2	Pecam1
Efnb2	Rhbdl2
Efnb2	Epha6
Efna1	Epha1
Efna1	Epha2
Efna1	Epha4
Efna1	Epha7
Efna1	Epha3
Efna1	Epha8
Efna1	Epha5
Efna1	Epha6
Efnb1	Erbb2
Efnb1	Epha4
Efnb1	Ephb1
Efnb1	Ephb3
Efnb1	Ephb4
Efnb1	Ephb6
Efnb1	Ephb2
Efna3	Epha1
Efna3	Epha2
Efna3	Epha4
Efna3	Epha7
Efna3	Ephb1
Efna3	Epha3
Efna3	Epha8
Efna3	Epha5
Efna3	Epha6
Tnfsf18	Tnfrsf18
Cd80	Ctla4
Cd80	Cd28
Cd80	Cd274
Efna4	Epha1
Efna4	Epha2
Efna4	Epha4
Efna4	Epha7
Efna4	Epha3
Efna4	Epha8
Efna4	Epha5
Efna4	Epha6
Has2	Cd44
Has2	Hmmr
Dll1	Notch3
Dll1	Notch4
Dll1	Notch2
Dll1	Notch1
Cd200	Cd200r1
Cd200	Cd200r4
Cd28	Cd80
Cd28	Cd86
Pdpn	Clec1b
Mcam	Mcam
Cd6	Alcam
Psen1	Notch3
Psen1	Notch4
Psen1	Notch2
Psen1	Notch1
Psen1	Ncstn
Sirpa	Cd47
Cntn1	Ptprz1
Cntn1	Notch2
Cntn1	Notch1
Dll3	Notch3
Dll3	Notch4
Dll3	Notch2
Dll3	Notch1
Ptdss1	Jmjd6
Ptdss1	Scarb1
Adam11	Itga4
Icos	Icosl
Sertad1	Ar
Dsc2	Dsg1a
Dsc2	Dsg2
Dsc2	Dsg3
Dsc2	Dsg4
Sema4a	Plxnd1
Sema4a	Plxnb2
Sema4a	Plxnb1
Sema4b	Dcbld2
Sema6b	Plxna2
Cd274	Pdcd1
Cd274	Cd80
Adam29	Itga4
Il1rapl1	Ptprf
Il1rapl1	Ptprs
Cadm1	Cadm1
Cadm1	Crtam
Cadm1	Cadm3
Cntn6	Notch1
Slitrk3	Ptprs
Podxl2	Sell
Dnajb11	Prtg
Cd244	Cd48
Dll4	Notch3
Dll4	Notch4
Dll4	Notch2
Dll4	Notch1
Crtam	Cadm1
Rtn4	Cntnap1
Rtn4	S1pr2
Rtn4	Tnfrsf19
Rtn4	Rtn4r
Rtn4	Rtn4rl1
Rtn4	Lingo1
Cadm3	Cadm1
Cadm3	Cadm3
Jam2	Jam3
Jam2	F11r
Cd200r1	Cd200
Jam3	Jam2
Dlk2	Notch1
Lrfn3	Lrfn3
Slitrk6	Ptprs
Slitrk2	Ptprs
Slitrk1	Ptprs
F11r	Jam2
Cntn4	Ptprg
Sema6d	Tyrobp
Sema6d	Trem2
Sema6d	Kdr
Sema6d	Plxna1
Clec4g	Lag3
Itgb2	Thy1
L1cam	Alcam
L1cam	Ptprz1
L1cam	Cd9
L1cam	Ephb2
Cd9	L1cam
Itgav	Thy1
Adam9	Itga6
Adam9	Itgav
Adam9	Itgb5
Adam9	Itga3
Adam9	Itgb1
Cdh1	Klrg1
Cdh1	Itgb7
Cdh1	Igf1r
Cdh1	Ptprm
Cdh1	Egfr
Cdh1	Itgae
Epha4	Efnb1
Gpc3	Cd81
Gpc3	Igf1r
Sema4d	Met
Sema4d	Cd72
Sema4d	Erbb2
Sema4d	Plxnb2
Sema4d	Plxnb1
Sema4g	Plxnb2
Dsc1	Dsg1a
Dsc1	Dsg2
Dsc1	Dsg3
Dsc1	Dsg4
Shank1	Sstr2
Sema4c	Plxnb2
Nlgn3	Nrxn1
Nlgn3	Nrxn2
Ptgs2	Cav1
Ptgs2	Gpr44
Cd22	Ptprc
Nrg3	Erbb4
Sema6a	Plxna2
Sema6a	Plxna4
Omg	Tnfrsf1b
Omg	Rtn4r
Omg	Rtn4rl1
Omg	Lingo1
Spn	Siglec1
Lrpap1	Vldlr
Lrpap1	Lrp1
Lrpap1	Sorl1
Lrpap1	Lrp2
Lrpap1	Lrp8
Lrpap1	Ldlr
Lrpap1	Sort1
Mrc1	Ptprc
Ptprm	Ptprm
Adam28	Itga4
Ncam1	Ptprz1
Ncam1	Robo1
Ncam1	Gfra1
Ncam1	Robo3
Ncam1	Fgfr1
Robo2	Robo2
Pecam1	Cd38
Slamf1	Slamf1
Cd84	Cd84
Ntrk3	Ptprf
Ntrk3	Ptprs
Icosl	Ctla4
Icosl	Cd28
Icosl	Icos
Cd177	Pecam1
Slamf6	Slamf6
Btla	Tnfrsf14
Btla	Vtcn1
Btla	Cd79a
Gnai2	Tshr
Gnai2	Adra2b
Gnai2	Tbxa2r
Gnai2	Cav1
Gnai2	Ednra
Gnai2	F2r
Gnai2	Mtnr1b
Gnai2	Cnr1
Gnai2	Lpar3
Gnai2	Cxcr2
Gnai2	P2ry12
Gnai2	Adora1
Gnai2	Agtr2
Gnai2	Oprd1
Gnai2	C5ar1
Gnai2	Fpr1
Gnai2	Mtnr1a
Gnai2	Igf1r
Gnai2	Lhcgr
Gnai2	Ccr5
Gnai2	Oprm1
Gnai2	Adcy1
Gnai2	Adra2a
Gnai2	Cxcr1
Gnai2	Egfr
Ptprk	Ptprk
Hras	Cav1
Hras	Agtr1a
Hras	Insr
Nlgn1	Nrxn1
Nlgn1	Nrxn2
Anpep	Sele
Nlgn2	Nrxn1
Nlgn2	Nrxn2
Icam4	Itgam
Icam4	Itgal
Icam4	Itgb2
Icam4	Itgav
Icam4	Itgb1
Icam4	Itga2b
Icam4	Itga4
Icam4	Itgb3
Adam12	Itga9
Adam12	Itgb1
Adam12	Sdc4
Lilrb4	Lair1
Siglec1	Spn
H2-K1	Erbb2
H2-K1	Aplp2
Ceacam1	Sele
Ceacam1	Cd209e
Ceacam1	Havcr2
H2-M3	Klrd1
H2-M3	Klrc1
Arf1	Insr
Arf1	Chrm3
Arf1	Pld2
H2-T23	Klrd1
H2-T23	Klrc1

### Sheet: mouse secreted LR pairs
Ligand gene symbol	Receptor gene symbol
Agt	Mas1
Agt	Agtr1a
Agt	Agtr2
Agt	Lrp2
Serping1	Sele
Serping1	Lrp1
Serping1	Selp
Cd40lg	Cd40
Col1a2	Cd44
Col1a2	Itga2
Col1a2	Cd93
Col1a2	Itga11
Col1a2	Gp6
Col1a2	Itgb1
Col1a2	Itgb3
Comp	Cd47
Comp	Itga5
Comp	Itgb3
Cp	Slc40a1
Edn3	Ednrb
Edn3	Kel
Edn3	Ednra
F9	Lrp1
Gpi1	Amfr
Ins2	Insr
Ins2	Lrp2
Ins2	Igf1r
Lep	Lepr
Lipc	Lrp1
Lpl	Vldlr
Lpl	Lrp1
Lpl	Sdc1
Lpl	Lrp2
Myoc	Fzd4
Myoc	Fzd1
Myoc	Fzd7
Myoc	Fzd10
Myoc	Fzd3
Ndp	Fzd4
Ndp	Lgr4
Pros1	Tyro3
Pros1	Mertk
Pros1	Axl
Pth	Pth1r
Pth	Pth2r
Snca	Lag3
Apob	Olr1
Apob	Lsr
Apob	Lrp2
Apob	Ldlr
Apob	Gm5506
Thpo	Mpl
Alb	Lrp2
Avp	Avpr1a
Avp	Avpr2
Avp	Oxtr
Avp	Avpr1b
C1qb	Lrp1
F12	Gp1ba
F2	Gp1ba
F2	Gp9
F2	Thbd
F2	F2r
F2	F2rl1
F2	F2rl3
F2	F2rl2
F2	Itga2b
Fga	Itgam
Fga	Itgb2
Fga	Itga5
Fga	Itgav
Fga	Itgb1
Fga	Itga2b
Fga	Tlr4
Fga	Itgb3
Fga	Itgax
Fgg	Itgb2
Fgg	Itga5
Fgg	Itgav
Fgg	Itgb1
Fgg	Itga2b
Fgg	Tlr4
Fshb	Fshr
Gdnf	Gfra2
Gdnf	Gfra1
Gdnf	Ret
Tshb	Tshr
Vwf	Gp1ba
Vwf	Tnfrsf11b
Vwf	Itga2b
Gdf5	Acvr1
Gdf5	Acvr2b
Gdf5	Bmpr2
Gdf5	Bmpr1b
Gdf5	Acvr2a
Gdf5	Bmpr1a
Gdf5	Ror2
Il10	Il10rb
Il10	Il10ra
Il1a	Il1r1
Il1a	Il1rap
Il1a	Il1r2
Il1b	Il1r1
Il1b	Il1rap
Il1b	Il1r2
Il15	Il2rg
Il15	Il2ra
Il15	Il15ra
Il15	Il2rb
Il2	Il2rg
Il2	Il2ra
Il2	Cd53
Il2	Il2rb
Il4	Il2rg
Il4	Il13ra2
Il4	Il13ra1
Il4	Il4ra
Il4	Cd53
Il9	Il2rg
Il9	Il9r
Tnf	Tnfrsf1a
Tnf	Tnfrsf1b
Tnf	Tnfrsf21
Lta	Tnfrsf1a
Lta	Tnfrsf1b
Lta	Ltbr
Lta	Tnfrsf14
Il6	Il6ra
Il6	Il6st
Hgf	Met
Hgf	Cd44
Hgf	Sdc1
Hgf	Sdc2
Hgf	St14
Igf2	Igf2r
Igf2	Insr
Igf2	Igf1r
Igf1	Igf1r
Ltbp1	Itgb5
Vtn	Itgb6
Vtn	Tnfrsf11b
Vtn	Itgb8
Vtn	Itga5
Vtn	Itgav
Vtn	Itga8
Vtn	Plaur
Vtn	Itgb3
Fasl	Fas
Il11	Il6st
Il11	Il11ra1
Tgfb1	Eng
Tgfb1	Itgb6
Tgfb1	Sdc2
Tgfb1	Tgfbr2
Tgfb1	Tgfbr3
Tgfb1	Tgfbr1
Tgfb1	Itgb8
Tgfb1	Acvrl1
Tgfb1	Itgav
Tgfb1	Vasn
Anxa1	Fpr1
Anxa1	Dysf
Anxa1	Fpr2
Anxa1	Egfr
Cck	Cckbr
Cck	Cckar
Cga	Lhcgr
Crh	Crhr1
Crh	Crhr2
Csf2	Csf2rb
Csf2	Csf3r
Csf2	Sdc2
Csf2	Il3ra
Csf2	Csf2ra
Epo	Epor
Epo	Crlf3
Epo	Ephb4
Fgf1	Cd44
Fgf1	Nrp1
Fgf1	Cspg4
Fgf1	Fgfr4
Fgf1	Fgfr2
Fgf1	Fgfr3
Fgf1	Fgfr1
Gast	Cckbr
Gas6	Tyro3
Gas6	Mertk
Gas6	Axl
Gnrh1	Gnrhr
Il5	Csf2rb
Il5	Il5ra
Il7	Il2rg
Il7	Il7r
Il12a	Il12rb2
Il12a	Il12rb1
Kitl	Kit
Npy	Npy1r
Npy	Npy2r
Npy	Prlhr
Npy	Npy5r
Npy	Fap
Npy	Npffr2
Plat	Lrp1
Pomc	Mc2r
Pomc	Mc1r
Pomc	Mc4r
Pomc	Mc5r
Pomc	Mc3r
Pomc	Oprd1
Pomc	Oprk1
Pomc	Oprm1
Prl	Prlr
Sst	Sstr1
Sst	Sstr3
Sst	Sstr4
Sst	Sstr5
Sst	Sstr2
Vcam1	Itga9
Vcam1	Itgb2
Vcam1	Itgb7
Vcam1	Itgb1
Vcam1	Itga4
Vcam1	Itgad
Adcyap1	Adcyap1r1
Adcyap1	Vipr2
Adcyap1	Vipr1
Adcyap1	Sctr
Adm	Calcr
Adm	Ramp2
Adm	Ramp3
Adm	Calcrl
Adm	Mrgprb1
Azgp1	Itgav
Bmp2	Eng
Bmp2	Acvr2b
Bmp2	Bmpr2
Bmp2	Bmpr1b
Bmp2	Acvr2a
Bmp2	Bmpr1a
Bmp2	Rgmb
Bmp3	Acvr2b
Cd70	Cd27
Cirbp	Trem1
Cort	Sstr1
Cort	Sstr3
Cort	Sstr4
Cort	Sstr5
Cort	Mrgprb1
Cort	Sstr2
Cort	Ghsr
Ctf1	Il6st
Ctf1	Lifr
Ereg	Erbb4
Ereg	Egfr
Hcrt	Hcrtr2
Hcrt	Hcrtr1
Hcrt	Npffr2
Igfbp4	Lrp6
Igfbp4	Fzd8
Il18	Il18rap
Il18	Il18r1
Il18	Il1rapl1
Cxcl10	Cxcr3
Cxcl10	Ccr3
Cxcl10	Sdc4
Ahsg	Insr
Apod	Lepr
Areg	Erbb3
Areg	Egfr
a	Mc2r
a	Mc1r
a	Mc4r
a	Mc5r
a	Mc3r
a	F11r
a	Atrn
Bgn	Tlr2
Bgn	Tlr4
Bgn	Fgfr3
Bmp6	Acvr1
Bmp6	Bmpr2
Bmp6	Bmpr1b
Bmp6	Acvr2a
Bmp6	Bmpr1a
Btc	Erbb2
Btc	Erbb3
Btc	Erbb4
Btc	Egfr
Col4a2	Cd93
Col9a1	Mag
Hbegf	Cd44
Hbegf	Erbb2
Hbegf	Cd9
Hbegf	Cd82
Hbegf	Erbb4
Hbegf	Egfr
Edn1	Ednrb
Edn1	Kel
Edn1	Ednra
Edn2	Ednrb
Edn2	Kel
Edn2	Ednra
Egf	Erbb2
Egf	Erbb3
Egf	Erbb4
Egf	Egfr
Fgf2	Cd44
Fgf2	Sdc1
Fgf2	Sdc2
Fgf2	Nrp1
Fgf2	Sdc3
Fgf2	Fgfrl1
Fgf2	Fgfr4
Fgf2	Fgfr2
Fgf2	Sdc4
Fgf2	Fgfr3
Fgf2	Gpc4
Fgf2	Fgfr1
Fgf4	Nrp1
Fgf4	Fgfrl1
Fgf4	Fgfr4
Fgf4	Fgfr2
Fgf4	Fgfr3
Fgf4	Fgfr1
Fgf9	Fgfr4
Fgf9	Fgfr2
Fgf9	Fgfr3
Fgf9	Fgfr1
Fn1	Tshr
Fn1	Cd44
Fn1	Itgb6
Fn1	Itga2
Fn1	Itga9
Fn1	Mag
Fn1	Nt5e
Fn1	Tnfrsf11b
Fn1	Sdc2
Fn1	Itgb8
Fn1	Itgb7
Fn1	Itga5
Fn1	Itgav
Fn1	Col13a1
Fn1	Itgb1
Fn1	Itga2b
Fn1	Itga4
Fn1	Itga8
Fn1	Plaur
Fn1	Itgb3
Grn	Tnfrsf1a
Grn	Tnfrsf1b
Grn	Sort1
Grp	Brs3
Grp	Nmbr
Grp	Grpr
Ifnb1	Ifnar1
Ifnb1	Ifnar2
Il12b	Il12rb2
Il12b	Il12rb1
Il12b	Il23r
Il13	Il2rg
Il13	Il13ra2
Il13	Il13ra1
Il13	Il4ra
Il17a	Il17ra
Il17a	Il17rc
Inha	Tgfbr3
Inha	Acvr2a
Inhba	Acvr1
Inhba	Eng
Inhba	Acvr2b
Inhba	Tgfbr3
Inhba	Bambi
Inhba	Acvr2a
Inhba	Acvr1b
Inhba	Acvr1c
Inhbb	Acvr1
Inhbb	Acvr2b
Inhbb	Acvr2a
Inhbb	Acvr1b
Inhbb	Acvr1c
Inhbb	Cfc1
Kiss1	Kiss1r
Kiss1	Mmp24
Lamb1	Itga6
Lamb1	Itgb1
Lamb2	Rpsa
Lif	Il6st
Lif	Lifr
Ltf	Lrp1
Ltf	Lrp11
Matn1	Itgb1
Matn1	Itga1
Mdk	Lrp1
Mdk	Ptprz1
Mdk	Sdc1
Mdk	Notch2
Mdk	Sdc3
Mdk	Itga6
Mdk	Tspan1
Mdk	Itgb1
Mdk	Sdc4
Mdk	Itga4
Mdk	Alk
Mfng	Notch2
Mfng	Notch1
Ngf	Ngfr
Ngf	Ntrk1
Ngf	Sorcs3
Ngf	Sort1
Nid1	Itgav
Nid1	Ptprf
Nid1	Col13a1
Nid1	Itgb3
Ntf3	Ngfr
Ntf3	Ntrk1
Ntf3	Ntrk2
Ntf3	Ntrk3
Serpinf1	Plxdc1
Serpinf1	Plxdc2
Cfp	Ncr1
Pgf	Nrp2
Pgf	Nrp1
Pgf	Flt1
Pip	Cd4
Ppy	Npy5r
Pthlh	Pth1r
Pthlh	Pth2r
Ptn	Ptprb
Ptn	Ptprz1
Ptn	Sdc3
Ptn	Ptprs
Ptn	Plxnb2
Ptn	Alk
Rarres2	Ccrl2
Rarres2	Gpr1
Rarres2	Cmklr1
S100a8	Tlr4
S100a9	Tlr4
Clec11a	Itga10
Clec11a	Itga11
Clec11a	Itgb1
Ccl2	Ccr2
Ccl2	Ackr2
Ccl2	Cxcr3
Ccl2	Ccr3
Ccl2	Ccr5
Ccl2	Ackr4
Ccl3	Ackr2
Ccl3	Ccr5
Ccl5	Ackr2
Ccl5	Cxcr3
Ccl5	Sdc1
Ccl5	Gpr75
Ccl5	Ccr1
Ccl5	Ccr3
Ccl5	Ccr4
Ccl5	Sdc4
Ccl5	Ccr5
Ccl12	Ccr2
Ccl12	Ackr2
Ccl12	Ccr10
Ccl12	Ccr1
Ccl12	Ccr3
Ccl12	Ccr4
Ccl12	Ccr5
Ccl12	Ackr4
Ccl17	Ackr2
Ccl17	Ccr8
Ccl17	Ccr4
Ccl21b	Ackr2
Ccl21b	Cxcr3
Ccl21b	Ccr7
Ccl21b	Ccr10
Ccl21b	Ackr4
Ccl24	Ccr2
Ccl24	Ccr3
Xcl1	Xcr1
Cx3cl1	Cx3cr1
Cx3cl1	Itgav
Cx3cl1	Itgb3
Sfrp1	Fzd6
Sfrp1	Fzd2
Sftpd	Sirpa
Sftpd	Lair1
Slit1	Robo1
Slit1	Sdc1
Slit1	Gpc1
Slit1	Robo2
Slit3	Robo1
Slit3	Robo4
Slit3	Robo2
Slpi	Plscr4
Slpi	Plscr1
Tac1	Tacr3
Tac1	Tacr1
Tac1	Tacr2
Tdgf1	Acvr2a
Tdgf1	Acvr1b
Tff3	Cxcr4
Tff3	Ackr3
Tg	Asgr1
Tg	Lrp2
Tgfa	Erbb2
Tgfa	Erbb4
Tgfa	Egfr
Tgfb2	Acvr1
Tgfb2	Eng
Tgfb2	Tgfbr2
Tgfb2	Tgfbr3
Tgfb2	Tgfbr1
Tgfb3	Eng
Tgfb3	Tgfbr2
Tgfb3	Tgfbr3
Tgfb3	Tgfbr1
Tgfb3	Acvrl1
Lefty2	Acvr2b
Thbs2	Notch3
Thbs2	Cd47
Thbs2	Itga6
Thbs2	Itgb1
Thbs2	Itga4
Timp2	Itga3
Timp2	Itgb1
Ucn	Crhr1
Ucn	Crhr2
Scgb1a1	Lrp2
Vegfa	Nrp2
Vegfa	Nrp1
Vegfa	Gpc1
Vegfa	Kdr
Vegfa	Flt1
Vim	Cd44
Vip	Adcyap1r1
Vip	Vipr2
Vip	Vipr1
Vip	Sctr
Wnt9b	Fzd5
Wnt9b	Fzd4
Wnt9b	Fzd10
Wnt9b	Fzd8
Pla2g10	Pla2r1
Tnfsf11	Tnfrsf11b
Tnfsf11	Tnfrsf11a
Tnfsf14	Ltbr
Tnfsf14	Tnfrsf14
Tnfsf10	Tnfrsf11b
Tnfsf10	Tnfrsf10b
Dlk1	Notch3
Dlk1	Notch4
Dlk1	Notch2
Dlk1	Notch1
Fgf18	Fgfr4
Fgf18	Fgfr2
Fgf18	Fgfr3
Fgf18	Fgfr1
Fgf17	Fgfr4
Fgf17	Fgfr2
Fgf17	Fgfr3
Fgf17	Fgfr1
B2m	Gm11127
Efemp1	Egfr
Fgf13	Scn8a
Fgf13	Scn5a
Gip	Dpp4
Gip	Gipr
Pspn	Gfra1
Pspn	Ret
Pspn	Gfra4
Pyy	Npy1r
Pyy	Npy2r
Pyy	Npy5r
Pyy	Fap
Vcan	Cd44
Vcan	Selp
Vcan	Tlr2
Vcan	Itgb1
Vcan	Egfr
Dag1	Lama4
Ecm1	Itgb4
Fgf5	Fgfr4
Fgf5	Fgfr2
Fgf5	Fgfr3
Fgf5	Fgfr1
Fgf10	Fgfrl1
Fgf10	Fgfr2
Fgf10	Fgfr1
Mmp2	Sdc2
Ccl20	Cxcr3
Ccl20	Ccr6
Ccl20	Ackr4
Tgm2	Itgb1
Tgm2	Sdc4
Tgm2	Itgb3
Crlf1	Cntfr
Slit2	Robo1
Slit2	Sdc1
Slit2	Robo4
Slit2	Gpc1
Slit2	Robo2
Slit2	App
Adipoq	Adipor2
Adipoq	Adipor1
Gdf15	Gfral
Cxcl14	Cxcr4
Mmp9	Cd44
Mmp9	Lrp1
Mmp9	Ephb2
Reln	Vldlr
Reln	Itga3
Reln	Itgb1
Reln	Lrp8
Cntn2	Cntn1
Cntn2	Nrcam
Cntn2	Cntnap2
Lgi1	Adam23
Lgi1	Adam11
Lgi1	Rtn4r
Lgi1	Adam22
Fgf15	Klb
Fgf15	Fgfr4
Fgf15	Fgfr2
Fgf15	Fgfr3
Fgf15	Fgfr1
Tnfsf15	Tnfrsf25
Fgb	Itgam
Fgb	Itgb2
Fgb	Itga5
Fgb	Itgav
Fgb	Itgb1
Fgb	Itga2b
Fgb	Tlr4
Fgf3	Fgfrl1
Fgf3	Fgfr4
Fgf3	Fgfr2
Fgf3	Fgfr3
Fgf3	Fgfr1
Mstn	Acvr2b
Gdf9	Bmpr2
Gdf9	Tgfbr1
Gdf9	Bmpr1b
Gdf9	Acvr2a
Gdf9	Bmpr1a
Sftpa1	Tlr2
Tff2	Cxcr4
Vegfc	Vipr2
Vegfc	Nrp2
Vegfc	Flt4
Vegfc	Kdr
Wnt1	Lrp6
Wnt1	Fzd9
Wnt1	Fzd4
Wnt1	Fzd2
Wnt1	Fzd1
Wnt1	Fzd10
Wnt1	Fzd3
Wnt1	Fzd8
Wnt1	Ror2
Wnt1	Ryk
Bmp15	Bmpr2
Bmp15	Bmpr1b
Bmp15	Acvr2a
Bmp15	Bmpr1a
Insl3	Rxfp2
Lama5	Bcam
Lamc2	Itgb4
Lamc2	Itga6
Lamc2	Itga3
Lamc2	Itgb1
Lcn2	Lrp2
Lgals3bp	Itgb1
Ccl25	Ackr2
Ccl25	Ccr10
Ccl25	Ccr9
Ccl25	Ackr4
Nampt	Insr
Ebi3	Il6st
Ebi3	Il27ra
Mfge8	Pdgfrb
Mfge8	Itgav
Mfge8	Itgb3
Spon1	Lrp8
Spon1	App
Nell2	Robo3
Nppa	Npr3
Nppa	Npr2
Nppa	Npr1
Ntf5	Ngfr
Ntf5	Ntrk1
Ntf5	Ntrk2
Nts	Ntsr2
Nts	Ntsr1
Nts	Sort1
Penk	Ogfr
Penk	Oprd1
Penk	Oprm1
Penk	Mrgprb2
Pltp	Abca1
Pnoc	Oprl1
Gm2023	Ackr2
Gm2023	Cxcr3
Gm2023	Ccr7
Gm2023	Ccrl2
Gm2023	Ccr10
Gm2023	Ackr4
Tfpi	Vldlr
Tfpi	Lrp1
Postn	Ptk7
Wnt6	Fzd7
Mia	Cdh7
Nmu	Nmur2
Nmu	Nmur1
Rbp4	Stra6
Uts2	Uts2r
Il24	Il20ra
Il24	Il22ra1
Il24	Il20rb
Cd160	Tnfrsf14
Fstl1	Dip2a
Guca2b	Gucy2c
Guca2b	Gucy2e
Trh	Trhr
Zp3	Chrna7
Zp3	Mertk
Zp3	Egfr
Nxph3	Nrxn1
Nxph3	Nrxn2
Agrp	Mc4r
Agrp	Mc5r
Agrp	Mc3r
Agrp	Sdc3
Bdnf	Ngfr
Bdnf	Ntrk2
Bdnf	Sort1
Bmp4	Bmpr2
Bmp4	Bmpr1b
Bmp4	Bmpr1a
Bmp4	Rgmb
C1qa	Cd93
C1qa	Cspg4
Csf1	Csf1r
Fgf7	Nrp1
Fgf7	Fgfr2
Fgf7	Fgfr3
Fgf7	Fgfr1
Gdf3	Tdgf1
Guca2a	Gucy2c
Mst1	Mst1r
Lgals1	Ptprc
Lgals1	Itgb1
Lgals1	Cd69
Ltbp3	Itgb5
Nrtn	Gfra2
Nrtn	Gfra1
Nrtn	Ret
Nxph2	Nrxn1
Ccl22	Ackr2
Ccl22	Ccr4
Glg1	Sele
Wnt8a	Fzd5
Wnt8a	Fzd4
Wnt8a	Fzd8
Tac2	Tacr3
Tac2	Tacr1
Tac2	Tacr2
Vasp	Cxcr2
Ambn	Cd63
Artn	Gfra3
Artn	Gfra1
Artn	Ret
Bmp10	Eng
Bmp10	Bmpr2
Bmp10	Acvrl1
Bmp10	Bmpr1b
Bmp10	Acvr2a
Bmp10	Bmpr1a
Col18a1	Gpc1
Col18a1	Itga5
Col18a1	Ptprs
Col18a1	Itgb1
Col18a1	Gpc4
Col18a1	Kdr
Csf3	Csf3r
Dkk1	Lrp5
Dkk1	Lrp6
Dkk1	Kremen1
Dkk1	Lrp4
Dkk1	Kremen2
F7	F3
Fgf8	Fgfrl1
Fgf8	Fgfr4
Fgf8	Fgfr2
Fgf8	Fgfr3
Fgf8	Fgfr1
Gal	Galr2
Gal	Gpr151
Gal	Galr3
Gal	Galr1
Ghrh	Ghrhr
Ghrh	Vipr1
Nppc	Npr3
Nppc	Npr2
Rph3a	Nrxn1
Ccl11	Ccr2
Ccl11	Ackr2
Ccl11	Cxcr3
Ccl11	Ccr3
Ccl11	Ccr5
Ccl11	Ackr4
Tnfsf12	Tnfrsf12a
Tnfsf12	Cd163
Grem1	Kdr
Prn	Rpsa
Sema3e	Plxnd1
Nxph1	Nrxn1
Nxph1	Nrxn2
Cntf	Il6ra
Cntf	Il6st
Cntf	Lifr
Cntf	Cntfr
Clcf1	Il6st
Clcf1	Lifr
Clcf1	Crlf1
Clcf1	Cntfr
Il17c	Il17ra
Il17c	Il17re
Nodal	Acvr2b
Nodal	Tdgf1
Nodal	Acvr2a
Nodal	Acvr1b
Nodal	Acvr1c
Apln	Aplnr
Angptl3	Itga5
Angptl3	Itgav
Angptl3	Itgb3
Dkk4	Lrp6
Dkk4	Kremen1
Dkk4	Kremen2
Dkk2	Lrp5
Dkk2	Lrp6
Dkk2	Kremen1
Dkk2	Kremen2
Il1f6	Il1rl2
Il17b	Il17rb
Fam3c	Lifr
Ntng1	Lrrc4c
Sostdc1	Lrp5
Sostdc1	Lrp6
Sostdc1	Lrp4
Col5a3	Sdc3
Rbp3	Notch1
Prok2	Prokr1
Prok2	Prokr2
Prlh	Prlhr
Pdgfc	Pdgfrb
Pdgfc	Pdgfra
Ghrl	Gpr39
Ghrl	Ghsr
Il22	Il10rb
Il22	Il10ra
Il22	Il22ra1
Il22	Il22ra2
Enam	Cd63
Lgi2	Adam23
Lgi2	Adam11
Lgi2	Adam22
Cytl1	Ccr2
Il20	Il20ra
Il20	Il22ra1
Il20	Il20rb
Pdyn	Oprd1
Pdyn	Oprk1
Pdyn	Oprm1
Fgf21	Fgfr4
Colq	Musk
Cd86	Ctla4
Cd86	Cd28
Il1f5	Il1rl2
Fgf20	Fgfr4
Fgf20	Fgfr2
Fgf20	Fgfr3
Fgf20	Fgfr1
C1qtnf1	Avpr2
Sema3g	Nrp2
Mepe	Phex
Rgma	Neo1
Ccl28	Ackr2
Ccl28	Ccr10
Ccl28	Ccr3
Slurp1	Chrna7
Osm	Il6st
Osm	Lifr
Osm	Osmr
Fgf22	Fgfrl1
Fgf22	Fgfr2
Fgf22	Fgfr1
Fgf23	Fgfr4
Fgf23	Fgfr2
Fgf23	Fgfr3
Fgf23	Kl
Fgf23	Fgfr1
Fgf6	Fgfr4
Fgf6	Fgfr2
Fgf6	Fgfr3
Fgf6	Fgfr1
Ntn4	Dcc
Ntn4	Unc5a
Pdcd1lg2	Pdcd1
Pdcd1lg2	Rgmb
Il21	Il2rg
Il21	Il21r
Fgf16	Fgfr4
Fgf16	Fgfr2
Fgf16	Fgfr3
Npvf	Npffr1
Npvf	Npffr2
Il1rn	Il1r1
Il1rn	Il1r2
Galp	Galr2
Galp	Galr3
Galp	Galr1
Sost	Lrp5
Sost	Lrp6
Sost	Lrp4
Mmrn2	Cd93
Mmrn2	Cd248
Mmrn2	Clec14a
Pdgfd	Pdgfrb
Rspo3	Lrp6
Rspo3	Lgr4
Rspo3	Lgr5
Rspo3	Sdc4
Rspo3	Fzd8
Rspo3	Lgr6
Il34	Ptprz1
Il34	Csf1r
Il23a	Il12rb1
Il23a	Il23r
Nrg4	Erbb4
Prok1	Prokr1
Prok1	Prokr2
Ntng2	Lrrc4
Il33	Il1rl1
Npnt	Itgb1
Npnt	Itga8
Scgb3a1	Marco
Leap2	Ghsr
Pth2	Pth1r
Pth2	Pth2r
Scgb3a2	Marco
Fat4	Dchs1
Il25	Il17rb
Rln3	Rxfp3
Rln3	Rxfp1
Rln3	Rxfp2
Rln3	Rxfp4
Gpha2	Tshr
Cthrc1	Fzd5
Cthrc1	Fzd6
Cthrc1	Fzd3
Cthrc1	Ror2
Oit1	Fpr1
Oit1	Fpr2
Lgi3	Adam23
Lgi3	Flot1
Lgi3	Adam22
Lgi3	Stx1a
Lgi4	Adam23
Lgi4	Adam11
Lgi4	Adam22
Il27	Il27ra
Il17f	Il17ra
Lrfn5	Lrfn5
Il1f10	Il1r1
Npw	Npbwr1
Pcsk9	Vldlr
Fndc5	Itgav
Fndc5	Itgb5
Il19	Il20ra
Il19	Il20rb
Il16	Cd4
Il16	Grin2d
Il16	Kcnj10
Il16	Kcnj15
Rspo2	Lgr4
Rspo2	Lgr5
Rspo2	Rnf43
Rspo2	Znrf3
Rspo2	Lgr6
Lama3	Sdc2
Gphb5	Tshr
Ifne	Ifnar1
Ifne	Ifnar2
Col14a1	Cd44
Cxcl17	Gpr35
Epgn	Egfr
F13a1	Itga9
F13a1	Itgb1
F13a1	Itga4
Cfh	Itgam
Cfh	Sell
Serpina1e	Lrp1
Col5a2	Ddr1
L1cam	Erbb2
L1cam	Cntn1
L1cam	Erbb3
L1cam	Itga5
L1cam	Itgav
L1cam	Egfr
Serpinc1	Lrp1
Serpinc1	Sdc2
Ren1	Atp6ap2
Spp1	Cd44
Spp1	Itga9
Spp1	Itgav
Spp1	Itgb5
Spp1	Itgb1
Spp1	Itga4
Spp1	Itgb3
Bmp7	Acvr1
Bmp7	Eng
Bmp7	Acvr2b
Bmp7	Bmpr2
Bmp7	Bmpr1b
Bmp7	Acvr2a
Bmp7	Bmpr1a
Hc	C5ar1
Hc	C5ar2
Col4a1	Cd93
Col4a1	Itgb8
Col4a1	Itgav
Col4a1	Itgb1
Col4a1	Itga1
Col9a3	Mag
Mmp1a	Itga2
Mmp12	Plaur
Mmp13	Lrp1
Wnt2	Fzd5
Wnt2	Fzd9
Wnt2	Fzd4
Wnt2	Fzd2
Wnt2	Fzd1
Wnt2	Fzd7
Wnt2	Fzd3
Wnt2	Fzd8
Wnt5a	Lrp5
Wnt5a	Fzd5
Wnt5a	Fzd6
Wnt5a	Ror1
Wnt5a	Mcam
Wnt5a	Fzd4
Wnt5a	Fzd2
Wnt5a	Fzd1
Wnt5a	Fzd7
Wnt5a	Fzd3
Wnt5a	Fzd8
Wnt5a	Ror2
Wnt5a	Ryk
Wnt10b	Fzd7
Wnt9a	Fzd4
Wnt9a	Fzd10
Anxa2	Robo4
Anxa2	Tlr2
Sema3f	Nrp2
Sema3f	Nrp1
Sema3f	Plxna3
Wnt7a	Fzd5
Wnt7a	Fzd9
Wnt7a	Fzd1
Wnt7a	Fzd10
Wnt11	Fzd7
Wnt11	Fzd8
Sema3b	Nrp2
Sema3b	Nrp1
Ntn1	Neo1
Ntn1	Unc5c
Ntn1	Mcam
Ntn1	Unc5d
Ntn1	Adora2b
Ntn1	Dcc
Ntn1	Unc5b
Ntn1	Unc5a
Inhbc	Acvr2b
Inhbc	Acvr2a
Lama1	Itga2
Lama1	Itgb8
Lama1	Itgb1
Lama1	Itga7
Lama1	Itga1
Lama1	Rpsa
Edil3	Itgb3
Gdf11	Acvr2b
Gdf11	Acvr2a
Gdf11	Acvr1b
Myl9	Cd69
Serpine2	Lrp1
Fbln1	Itgb1
Angpt2	Tek
Angpt2	Tie1
Col8a1	Itga2
Col8a1	Itga1
Dcn	Met
Dcn	Tlr2
Dcn	Erbb4
Dcn	Tlr4
Dcn	Egfr
Dhh	Ptch1
Dhh	Cdon
Dhh	Hhip
Dhh	Boc
Dhh	Ptch2
Wnt10a	Fzd5
Wnt10a	Fzd1
Wnt10a	Fzd8
Wnt2b	Fzd4
Wnt2b	Fzd7
Wnt3	Lrp6
Wnt3	Fzd1
Wnt3	Fzd7
Wnt3	Fzd8
Wnt3	Ryk
Wnt3a	Lrp1
Wnt3a	Lrp6
Wnt3a	Fzd5
Wnt3a	Fzd6
Wnt3a	Fzd2
Wnt3a	Fzd1
Wnt3a	Fzd7
Wnt3a	Fzd10
Wnt3a	Fzd8
Wnt3a	Ryk
Wnt3a	Apcdd1
Wnt4	Fzd6
Wnt4	Fzd2
Wnt5b	Fzd2
Wnt5b	Fzd8
Wnt7b	Lrp5
Wnt7b	Fzd5
Wnt7b	Fzd4
Wnt7b	Fzd1
Wnt7b	Fzd10
Wnt7b	Fzd8
Ihh	Ptch1
Ihh	Cdon
Ihh	Hhip
Ihh	Boc
Ihh	Ptch2
Lin7c	Htr2c
Angptl2	Itga5
Angptl2	Itgb1
Sema3d	Nrp1
Agrn	Dag1
Agrn	Musk
Agrn	Lrp4
Agrn	Atp1a3
Apoe	Vldlr
Apoe	Lrp1
Apoe	Lrp5
Apoe	Sorl1
Apoe	Lrp2
Apoe	Scarb1
Apoe	Lrp8
Apoe	Ldlr
Fbn1	Itga5
Fbn1	Itgav
Fbn1	Itgb1
Fbn1	Itgb3
Shh	Ptch1
Shh	Gas1
Shh	Gpc5
Shh	Smo
Shh	Lrp2
Shh	Cdon
Shh	Hhip
Shh	Boc
Shh	Ptch2
F10	F3
Aanat	Mtnr1b
Aanat	Mtnr1a
Thbs1	Cd47
Thbs1	Lrp1
Thbs1	Tnfrsf11b
Thbs1	Ptprj
Thbs1	Sdc1
Thbs1	Itga6
Thbs1	Itga3
Thbs1	Itgb1
Thbs1	Sdc4
Thbs1	Itga2b
Thbs1	Itga4
Thbs1	Itgb3
Thbs1	Cd36
Sema3a	Nrp2
Sema3a	Nrp1
Sema3a	Plxna1
Sema3a	Plxna2
Sema3a	Plxna4
Pdgfa	Pdgfra
Gdf7	Bmpr2
Gdf7	Acvr2a
Gdf7	Bmpr1a
Gdf2	Acvr1
Gdf2	Eng
Gdf2	Acvr2b
Gdf2	Bmpr2
Gdf2	Acvrl1
Gdf2	Acvr2a
Iapp	Calcr
Iapp	Ramp2
Iapp	Ramp1
C4a	Cd46
Chad	Itga2
Chad	Itgb1
Sema3c	Nrp2
Sema3c	Nrp1
Sema3c	Plxnd1
Angpt4	Tek
Timp1	Cd63
Timp3	Agtr2
Timp3	Kdr
Ifnk	Ifnar1
Ifnk	Ifnar2
Nmb	Brs3
Nmb	Nmbr
Nmb	Grpr
A2m	Lrp1
Proc	Thbd
Proc	Tek
Proc	Procr
Lama2	Dag1
Lama2	Itgb1
Lama2	Itga7
Lama2	Rpsa
Ace	Bdkrb2
Rps19	C5ar1
Angpt1	Tek
Angpt1	Tie1
Angpt1	Itga5
Angpt1	Itgb1
Cel	Cxcr4
Col9a2	Mag
Lgals3	Lag3
Mmp7	Cd44
Mmp7	Cd151
Mmp7	Erbb4
Pmch	Mchr1
Psap	Lrp1
Psap	Gpr37l1
Psap	Gpr37
Calr	Tshr
Calr	Lrp1
Calr	Scarf1
Calr	Itgav
Calr	Itga3
Calr	Mtnr1a
Fgl1	Lag3
Fgl1	Egfr
Nid2	Col13a1
Fzd8	Ckap4
Spon2	Itgam
Spon2	Itgb2
Spon2	Itga5
Spon2	Itgb1
Spon2	Itga4
Gdf6	Bmpr2
Gdf6	Bmpr1b
Gdf6	Bmpr1a
Cgn	F11r
Ostn	Npr3
Lrrc4b	Ptprf
Lrrc4b	Ptprs
Amelx	Lamp1
Amelx	Lamp2
Amelx	Cd63
Flt3l	Flt3
Col4a6	Cd93
Ccl4	Ackr2
Ccl4	Ccr1
Ccl4	Ccr3
Ccl4	Ccr8
Ccl4	Ccr5
Npff	Npffr1
Npff	Npffr2
Ly86	Cd180
Insl5	Rxfp3
Insl5	Rxfp4
Cxcl13	Cxcr3
Cxcl13	Cxcr5
Cxcl13	Ccr10
Cxcl13	Ackr4
Tnfsf13b	Tnfrsf17
Tnfsf13b	Tnfrsf13b
Tnfsf13b	Tnfrsf13c
F8	Asgr2
F8	Lrp1
F8	Ldlr
Slamf7	Slamf7
Cxcl16	Cxcr6
Tctn1	Tmem67
Adm2	Calcr
Adm2	Ramp2
Adm2	Ramp1
Adm2	Ramp3
Adm2	Calcrl
Ucn3	Il10rb
Ucn3	Crhr1
Ucn3	Crhr2
Ucn2	Il10rb
Ucn2	Crhr1
Ucn2	Crhr2
Rspo1	Lrp6
Rspo1	Lgr4
Rspo1	Lgr5
Rspo1	Znrf3
Rspo1	Lgr6
Qrfp	P2ry14
Qrfp	Qrfpr
Uts2b	Uts2r
Col3a1	Mag
Col3a1	Ddr1
Col3a1	Ddr2
Col5a1	Sdc3
Plg	F2r
Plg	F3
Plg	Itga9
Plg	Plgrkt
Plg	F2rl1
Plg	Itgb1
Oxt	Avpr1a
Oxt	Avpr2
Oxt	Oxtr
Oxt	Avpr1b
Rln1	Rxfp1
Rln1	Rxfp2
Ifng	Ifngr1
Ifng	Ifngr2
Gnas	Gcgr
Gnas	Tshr
Gnas	Ptgdr
Gnas	Vipr1
Gnas	Avpr2
Gnas	Crhr1
Gnas	Adrb2
Gnas	Lhcgr
Ccl1	Ccr8
Col2a1	Itga2
Col2a1	Mag
Col2a1	Itga10
Col2a1	Itgb1
Col2a1	Ddr1
Col2a1	Tnfrsf10b
Tnc	Ptprb
Tnc	Ptprz1
Tnc	Cntn1
Tnc	Itgav
Tnc	Itgb1
Tnc	Itga7
Tnc	Itgb3
Tnc	Egfr
Mif	Cd74
Mif	Cxcr2
Mif	Cxcr4
Plau	Igf2r
Plau	Lrp1
Plau	St14
Plau	Lrp2
Plau	Plaur
Cd5l	Cd5
App	Cav1
App	Lrp1
App	Cd74
App	Tnfrsf21
App	Gpc1
App	Ncstn
App	Fpr2
Cd59b	Cd2
Col11a1	Ddr1
Sfrp2	Fzd5
Tnfsf13	Fas
Tnfsf13	Tnfrsf1a
Tnfsf13	Tnfrsf17
Tnfsf13	Tnfrsf11b
Tnfsf13	Sdc2
Tnfsf13	Tnfrsf14
Tnfsf13	Tnfrsf13b
Wnt16	Lrp5
Wnt16	Fzd2
Rspo4	Lgr4
Rspo4	Lgr5
Rspo4	Lgr6
Rgmb	Neo1
Nms	Nmur2
Nms	Nmur1
C3	Itgam
C3	Cd19
C3	Lrp1
C3	Nrp1
C3	C3ar1
C3	Cd46
C3	Itgb2
C3	C5ar2
C3	Itgax
C3	Cr2
Col4a3	Cd47
Col4a3	Cd93
Col4a3	Itgav
Amh	Acvr1
Amh	Amhr2
Amh	Egfr
Serpine1	Lrp1
Serpine1	Lrp2
Trf	Tfr2
Trf	Tfrc
Spink3	Egfr
Hsp90aa1	Fgfr3
Hsp90aa1	Cftr
Hsp90aa1	Egfr
Hspg2	Itga2
Hspg2	Ptprs
Hspg2	Col13a1
Hspg2	Itgb1
Ifna11	Ifnar1
Ifna11	Ifnar2
Liph	Lpar1
Liph	Lpar2
Liph	Lpar4
Col1a1	Cd44
Col1a1	Itga2
Col1a1	Cd93
Col1a1	Itga11
Col1a1	Gp6
Col1a1	Itga5
Col1a1	Itgb1
Col1a1	Ddr1
Col1a1	Ddr2
Col1a1	Cd36
Pdgfb	Lrp1
Pdgfb	Pdgfrb
Pdgfb	Pdgfra
Pdgfb	Art1
Ang	Plxnb2
Igfl3	Igflr1
Pglyrp1	Trem1
Ntn3	Neo1
Ntn3	Cdon
Nrg2	Erbb3
Nrg2	Erbb4
Ifnl2	Il10rb
Ifnl2	Ifnlr1
Lhb	Lhcgr
Tslp	Il7r
Tslp	Crlf2
F11	Gp1ba
Vegfb	Nrp1
Vegfb	Flt1
Pf4	Thbd
Pf4	Cxcr3
Pf4	Sdc2
Pf4	Procr
Pf4	Fgfr2
Pf4	Ldlr
Msmp	Ccr2
Calca	Calcr
Calca	Ramp1
Calca	Calcrl
Kng1	Gp1ba
Kng1	Bdkrb2
Kng1	Bdkrb1
Kng1	Gpr135
Kng1	Rxfp4
Kng1	Itgb2
Kng1	Plaur
Cxcl5	Cxcr2
Cxcl5	Cxcr1
Ybx1	Notch1
Npb	Npbwr1
Enho	Gpr19
Gm13306	Ackr2
Gm13306	Ccr10
Cxcl1	Cxcr2
Cxcl1	Xcr1
Cxcl1	Cxcr1
Gdf1	Acvr1
Gdf1	Bmpr2
Gdf1	Bmpr1a
Nps	Npsr1
Mbl2	Cd93
Camp	Fpr2
Cxcl2	Cxcr2
Cxcl2	Cxcr1
Ear11	Tlr2
Hp	Itgam
Hp	Itgb2
Hp	Cd163
Saa1	Cd36
Saa1	Fpr2
Crp	Olr1
Angptl1	Tek
Cxcl12	Cd4
Cxcl12	Cxcr3
Cxcl12	Itga5
Cxcl12	Itgav
Cxcl12	Cxcr4
Cxcl12	Ackr3
Cxcl12	Itgb1
Cxcl12	Itga4
Cxcl12	Itgb3
Col4a5	Cd93
Sectm1a	Cd7
Bmp8a	Acvr2b
Bmp8a	Bmpr2
Bmp8a	Tgfbr2
Bmp8a	Tgfbr1
Bmp8a	Acvr2a
Bmp8a	Bmpr1a
Muc2	Agr2
